# Landscape of Dysregulated Placental RNA Editing Associated with Preeclampsia

**DOI:** 10.1101/797365

**Authors:** Xiaoxue Yang, Jing Yang, Xiaozhen Liang, Qian Chen, Sijia Jiang, Haihua Liu, Yue Gao, Zhonglu Ren, Yanhong Yu, Mei Zhong, Xinping Yang

## Abstract

Dysregulated RNA editing is well documented in several diseases such as cancer. The extent to which RNA editing might be involved in diseases originated in the placenta remains unknown, because RNA editing has rarely been studied in the placenta. Here, we have systematically profiled RNA editome on the placentae from 9 patients with early-onset severe preeclampsia (EOSPE) and 32 normal subjects, and a widespread RNA editing dysregulation in EOSPE has been identified. The mis-edited gene set is enriched with known preeclampsia-associated genes and differentially expressed genes in EOSPE. The “RNA editing events” at two microRNA binding sites in 3’-UTR of the *LEP* mRNA were generated, which could lead to increased expression level of *LEP* in trophoblast cells. Upregulation of *LEP* were also observed in the placentae of PE patients. These results suggest that widespread placental RNA editing may be involved in placental development and dysregulation of RNA editing in the placenta may contribute to the pathogenesis of preeclampsia.
