## Supplemental Table 2 for "Landscape of Dysregulated Placental RNA Editing Associated with Preeclampsia"

### Sheet: Sheet1
Supplemental Table S2. Reads alignment and duplicates evaluation.
EOSPE: early-onset severe preeclampsia
Sample	Group	Tophat2											Picard
		R1			R2			Ovearll reads mapping rate	Unique alignment pairs	Multiplie alignment pairs	Discordant alignment pairs	Concordant pairs alignment rate	Unpaired reads examined	Read pairs examined	Unpaired read duplicates	Read pair duplicates	Read pair optical duplicates	Percent duplication
		Total reads	Unique mapped reads	multiple mapped reads	Total reads	Unique mapped reads	multiple mapped reads
PHPR08	EOSPE	26829378	24173279	1508982	26829378	23952535	1490827	0.953	22840117	1442415	312247	0.905	1936065	24594779	1268514	7275217	766	0.309413
PHPR14	EOSPE	20914608	17655841	1690623	20914608	17624368	1686553	0.924	16258010	1583140	328613	0.853	2317859	18169763	1389525	4891266	520	0.289002
PHPR19	EOSPE	23364582	20651219	1537339	23364582	20411134	1511544	0.944	19287226	1447295	354909	0.887	1932376	21089430	1095960	6035972	639	0.298516
PHPR26	EOSPE	24536120	21693292	1985186	24536120	21479075	1960553	0.96	20515105	1909947	366197	0.914	1535608	22791249	916936	5990486	751	0.273736
PHPR30	EOSPE	23428116	21083557	1439305	23428116	20840154	1416136	0.956	19997089	1371819	255599	0.912	1530138	21624507	973678	5976501	775	0.288676
PHPR32	EOSPE	59987271	54024668	3491438	59987271	53721618	3460741	0.956	51296947	3345475	740244	0.911	2225539	30505402	1405360	8221039	1300	0.282234
PHPR33	EOSPE	23025491	21204346	822695	23025491	21094642	816719	0.954	20149858	779750	256986	0.909	1565214	21186594	839020	3746140	793	0.189613
PHPR37	EOSPE	22753901	19941792	1396305	22753901	19991309	1396884	0.939	18704719	1330672	323410	0.881	2008688	20358801	1209198	4299024	638	0.229537
PHPR42	EOSPE	30300377	26250291	2628255	30300377	25834087	2568718	0.945	24293596	2485041	586789	0.884	2550499	27365426	1678926	8129606	1936	0.313158
PHNPR03	Normal	25262817	21599629	1823701	25262817	21589636	1819924	0.927	19842659	1713314	501452	0.853	2718040	22057425	1547939	6013981	931	0.28988
PHNPR06	Normal	20938604	17729158	1419940	20938604	17420701	1384221	0.906	16022773	1271098	271844	0.826	2822590	17565715	1668269	4717533	666	0.292547
PHNPR08	Normal	21767074	18857782	2118949	21767074	18686347	2093952	0.959	17806393	2041642	347216	0.912	1366528	20195251	798852	5940074	809	0.303637
PHNPR09	Normal	20992318	18629240	1554860	20992318	18566738	1546486	0.96	17643540	1503670	403206	0.912	1196492	19550416	671217	4389795	648	0.234527
PHNPR10	Normal	20853085	18567789	1396378	20853085	18507700	1390416	0.956	17442577	1347015	489957	0.901	1303185	19279549	689363	4353901	598	0.235741
PHNPR11	Normal	20701885	18359494	1486908	20701885	18340298	1484805	0.958	17311540	1438812	462244	0.906	1246313	19212596	676336	4130801	655	0.225299
PHNPR14	Normal	21723808	19393428	1414871	21723808	19325911	1407349	0.956	18202268	1366578	537412	0.901	1329043	20106258	697116	4295407	658	0.223582
PHNPR16	Normal	26368787	22735302	1982197	26368787	22674701	1972622	0.936	21211654	1870750	415265	0.875	2369484	23497669	1429071	5854049	677	0.266124
PHNPR17	Normal	28896365	25079039	2097778	28896365	25045516	2091916	0.94	23568597	1985854	370957	0.884	2463433	25925408	1473731	6250454	821	0.257292
PHNPR18	Normal	25446215	21682052	2213241	25446215	21600487	2197981	0.937	20167724	2099736	441107	0.875	2276627	22708567	1416424	6033774	628	0.28272
PHNPR19	Normal	23879074	20797742	1669416	23879074	20813561	1669736	0.941	19444154	1587650	410462	0.881	2065923	21442266	1232307	4734548	834	0.238071
PHNPR21	Normal	23449534	20411982	1648960	23449534	20457790	1652421	0.942	19225254	1568007	310452	0.887	1963727	21103713	1168582	5052896	897	0.255243
PHNPR23	Normal	23277206	19770836	2133832	23277206	19812251	2136575	0.942	18588196	2038351	322872	0.886	1954656	20949419	1188644	5506623	667	0.278242
PHNPR24	Normal	21339992	18400990	1561859	21339992	18457467	1565863	0.937	17278884	1482170	293918	0.879	1876235	19054972	1127780	4738758	546	0.265224
PHNPR25	Normal	28067765	24578624	1756765	28067765	24567860	1753099	0.938	23012307	1666486	408446	0.879	2481870	25087239	1488983	5512157	800	0.237641
PHNPR26	Normal	27968879	23836711	2853352	27968879	23480237	2797708	0.947	22444133	2721727	294977	0.9	2046334	25460837	1186121	6346895	1555	0.262043
PHNPR27A	Normal	33625739	28108249	3943485	33625739	27703903	3869577	0.946	26264174	3760902	459734	0.893	2655594	30484810	1665097	9477906	1813	0.3241
PHNPR27B	Normal	25491264	21539200	2395071	25491264	21358031	2367779	0.935	20064825	2257922	313853	0.876	2386881	22636600	1397265	5479104	476	0.259242
PHNPR28	Normal	22884346	18870217	2619584	22884346	18627683	2573289	0.933	17467625	2462142	303065	0.871	2225109	20232832	1349983	5029497	416	0.267247
PHNPR29	Normal	25282825	21003144	2750056	25282825	20771194	2708213	0.934	19604116	2591767	222823	0.878	2395195	22418706	1416711	5045189	419	0.243626
PHNPR30	Normal	24517168	20456358	2477422	24517168	20272644	2444860	0.931	18983076	2327611	313356	0.869	2403198	21624043	1381479	4970704	447	0.24803
PHNPR31	Normal	31656797	26553704	3751627	31656797	26234435	3690494	0.951	24928406	3593102	469190	0.901	2248864	28990698	1379693	8882365	3603	0.317854
PHNPR32	Normal	41170073	34322640	5105264	41170073	33874208	5017492	0.951	32363568	4896437	488667	0.905	2822260	37748672	1801203	11848761	4419	0.325573
PHNPR33	Normal	21032918	18111380	2002827	21032918	17923258	1975133	0.951	17053078	1919230	295128	0.902	1477726	19267436	839824	4478817	2421	0.244859
PHNPR34	Normal	22292207	20041026	1411606	22292207	19684090	1369297	0.953	18823853	1322549	302486	0.904	1608243	20448888	983422	5849070	550	0.298347
PHNPR35	Normal	20339286	18139451	1398506	20339286	17778515	1356390	0.951	16910194	1313087	325927	0.896	1574446	18549208	960798	4931346	448	0.279873
PHNPR36	Normal	24651234	22138863	1551383	24651234	21648904	1497175	0.95	20659883	1448645	353170	0.897	1912929	22461698	1223888	6452515	533	0.301666
PHNPR37	Normal	26021172	23379727	1599865	26021172	22823418	1538793	0.948	21667163	1490636	458882	0.89	2108441	23616681	1341917	6893188	526	0.306602
PHNPR38A	Normal	25380689	22713910	1581331	25380689	22113614	1515769	0.944	20867967	1462716	510521	0.88	2242216	22841204	1417278	6370645	493	0.295434
PHNPR38B	Normal	21644857	19216913	1545318	21644857	18747758	1488381	0.947	17821660	1443438	345867	0.89	1776440	19610965	1066819	4579215	359	0.249406
PHNPR41	Normal	25106250	21391584	2614659	25106250	21011466	2552106	0.947	19910074	2485805	416336	0.892	1945385	22812215	1157265	5760087	1458	0.266502
PHNPR43	Normal	29548361	25501873	2698433	29548361	25262554	2664229	0.95	23834815	2578990	530709	0.894	2238061	26944514	1410508	8257714	3734	0.319381
