## Supplemental Table 5 for "Landscape of Dysregulated Placental RNA Editing Associated with Preeclampsia"

### Sheet: 8 studies
Supplemental Table S5. Preeclampsia-associated (PE-associated) genes collected from literature.
PMID	Type.of.study	Published.Year	Number.of.Genes	UP.regulated	Down.regulated	No.consensus.results	Covered.datasets	Number.of.Datasets
23785430	Meta-Analysis	2013.June	98	67	31	-	GSE10588/GSE4707/GSE30186/GSE25906/GSE24129/GSE14722	6
23874842	Meta-Analysis	2013.July	40	36	2	2	33 studies of placental tissue in the third trimester	33
23989136	Meta-Analysis	2013.August	418	283	135		GSE10588/GSE14722/GSE4707/GSE24129	4
26388242	RNA-seq	2015.September	53	32	21	-	First RNA-seq research article in PE	1
26910288	Literature-Search	2016.Feburary	50	-	50	-	12 contemporary epigenetic, genetic, and protein studies, published between 1995 and 2014	12
27560381	Meta-Analysis	2016.August	88	-	-	-	GSE47187/GSE43942/GSE30186/GSE25906/GSE4707/GSE35574	6
27802351	Meta-Analysis	2016.November	369	212	157	-	GSE10588/GSE14722/GSE24129/GSE25906/GSE44711/GSE43942/GSE54618	7
28789679	Meta-Analysis	2017.August	476	-	-	-	All datasets are from 5 articles, and the PubMed IDs of these papers list as follows: PMID:26010865/PMID:26171964/PMID:23989136/PMID:25679511/PMID:24219996	5
Total Genes			1177	518	180	479

### Sheet: 1177 PE-associated genes
GeneSymbol	PMID_23785430	PMID_23874842	PMID_23989136	PMID_26388242	PMID_26910288	PMID_27560381	PMID_27802351	PMID_28789679	Counts
ABAT	DOWN	NO	DOWN	NO	NO	NO	NO	NO	2
ABCA1	NO	NO	UP	NO	NO	NO	NO	NO	1
ABCA12	NO	NO	UP	NO	NO	NO	NO	NO	1
ABCA8	NO	NO	NO	NO	NO	NO	UP	NO	1
ABCC2	NO	NO	DOWN	NO	NO	NO	NO	NO	1
ABCD3	NO	NO	DOWN	NO	NO	NO	NO	NO	1
ABCG2	DOWN	NO	DOWN	NO	NO	NO	NO	NO	2
ACE	NO	NO	NO	NO	NO	NO	NO	YES	1
ACE2	NO	NO	NO	NO	NO	NO	NO	YES	1
ACOT7	NO	NO	UP	NO	NO	NO	NO	NO	1
ACOX2	NO	NO	NO	NO	DOWN	NO	NO	NO	1
ACOXL	NO	NO	DOWN	NO	NO	NO	NO	NO	1
ACTA2	NO	NO	NO	DOWN	NO	NO	UP	NO	2
ACTG2	NO	NO	NO	NO	NO	NO	UP	NO	1
ACVR1	NO	NO	NO	NO	NO	NO	NO	YES	1
ACVR1B	NO	NO	NO	NO	NO	NO	NO	YES	1
ACVR2A	NO	NO	NO	NO	NO	NO	NO	YES	1
ACVR2B	NO	NO	NO	NO	NO	NO	NO	YES	1
ACVRL1	NO	NO	NO	NO	DOWN	NO	NO	YES	2
ADA	NO	NO	NO	NO	NO	NO	NO	YES	1
ADAM12	NO	NO	UP	NO	NO	NO	UP	YES	3
ADAM2	NO	NO	UP	NO	NO	NO	NO	NO	1
ADAM9	NO	NO	UP	NO	NO	NO	NO	NO	1
ADAMTS13	NO	NO	NO	NO	NO	NO	NO	YES	1
ADAMTS6	NO	NO	DOWN	NO	NO	NO	NO	NO	1
ADAP2	NO	NO	NO	NO	NO	NO	UP	NO	1
ADCY3	NO	NO	NO	NO	NO	NO	UP	NO	1
ADCY7	DOWN	NO	DOWN	NO	NO	NO	UP	NO	3
ADIPOQ	NO	NO	NO	NO	NO	NO	NO	YES	1
ADM	NO	NO	NO	NO	DOWN	NO	NO	YES	2
ADORA2B	NO	NO	NO	NO	DOWN	NO	NO	YES	2
ADRA1A	NO	NO	UP	NO	NO	NO	NO	NO	1
ADRB2	NO	NO	UP	NO	NO	NO	NO	YES	2
ADRB3	NO	NO	NO	NO	NO	NO	NO	YES	1
ADRBK2	NO	NO	NO	NO	NO	NO	NO	YES	1
AFF2	NO	NO	NO	NO	NO	NO	UP	NO	1
AFF3	NO	NO	DOWN	NO	NO	NO	NO	NO	1
AGER	NO	NO	NO	NO	NO	NO	NO	YES	1
AGL	NO	NO	DOWN	NO	NO	NO	UP	NO	2
AGPAT5	NO	NO	DOWN	NO	NO	NO	NO	NO	1
AGT	NO	NO	NO	NO	NO	NO	NO	YES	1
AGTR1	NO	NO	NO	NO	NO	NO	UP	YES	2
AGTR2	NO	NO	NO	NO	NO	NO	NO	YES	1
AGTRAP	NO	NO	NO	NO	NO	NO	NO	YES	1
AHSG	NO	NO	NO	NO	NO	NO	NO	YES	1
AIF1	NO	NO	NO	NO	NO	NO	UP	NO	1
AKR7A2	NO	NO	NO	NO	NO	NO	NO	YES	1
AKT1	NO	NO	NO	NO	NO	NO	NO	YES	1
ALDH1A1	NO	NO	NO	NO	NO	NO	UP	NO	1
ALDH4A1	NO	NO	DOWN	NO	NO	NO	NO	NO	1
ALDOA	NO	NO	UP	NO	NO	NO	NO	NO	1
ALOX5	NO	NO	NO	NO	NO	NO	NO	YES	1
AMBP	NO	NO	NO	NO	NO	NO	NO	YES	1
AMD1	NO	NO	UP	NO	NO	NO	UP	NO	2
ANAPC4	NO	NO	DOWN	NO	NO	NO	NO	NO	1
ANGPT1	NO	NO	NO	NO	NO	NO	NO	YES	1
ANGPT2	NO	NO	NO	NO	NO	NO	NO	YES	1
ANGPTL2	NO	NO	NO	NO	DOWN	NO	UP	NO	2
ANKRD10	NO	NO	DOWN	NO	NO	NO	NO	NO	1
ANKRD20A2	NO	NO	DOWN	NO	NO	NO	NO	NO	1
ANKRD37	NO	NO	UP	NO	NO	YES	NO	NO	2
ANO1	NO	NO	NO	NO	NO	NO	UP	NO	1
ANPEP	NO	NO	NO	NO	DOWN	NO	NO	NO	1
ANTXR1	NO	NO	NO	NO	DOWN	NO	UP	NO	2
ANXA4	NO	NO	UP	NO	NO	NO	NO	NO	1
ANXA5	NO	NO	NO	NO	NO	NO	NO	YES	1
AOX1	NO	NO	NO	NO	NO	YES	NO	NO	1
APEX1	NO	NO	NO	NO	NO	NO	NO	YES	1
APLN	DOWN	NO	DOWN	NO	NO	NO	NO	YES	3
APLP2	UP	NO	NO	NO	NO	NO	NO	NO	1
APOA1	NO	NO	NO	NO	NO	NO	NO	YES	1
APOB	NO	NO	NO	NO	NO	NO	NO	YES	1
APOD	NO	NO	NO	NO	NO	NO	UP	NO	1
APOE	NO	NO	NO	NO	NO	NO	NO	YES	1
APOH	NO	NO	NO	NO	NO	NO	NO	YES	1
APOL5	NO	NO	NO	NO	NO	NO	NO	YES	1
AQP1	NO	UP	UP	NO	NO	NO	UP	NO	3
AQP9	NO	NO	NO	NO	NO	NO	NO	YES	1
AR	NO	NO	NO	NO	NO	NO	NO	YES	1
ARFIP1	NO	NO	NO	NO	DOWN	NO	NO	NO	1
ARHGEF16	NO	NO	NO	NO	NO	NO	UP	NO	1
ARHGEF4	NO	NO	UP	NO	NO	YES	UP	NO	3
ARID3A	UP	NO	UP	NO	NO	NO	UP	NO	3
ARMS2	NO	NO	NO	UP	NO	NO	NO	NO	1
ARNT	NO	NO	UP	NO	NO	NO	NO	NO	1
ARNT2	NO	NO	UP	UP	NO	NO	UP	NO	3
ARNTL	NO	NO	NO	NO	NO	NO	NO	YES	1
ARRDC3	NO	NO	UP	NO	NO	NO	NO	NO	1
ASB2	NO	NO	NO	NO	DOWN	NO	NO	NO	1
ASCL2	NO	NO	NO	NO	NO	NO	UP	NO	1
ASTE1	NO	NO	UP	NO	NO	NO	UP	NO	2
ATAD3B	NO	NO	UP	NO	NO	NO	NO	NO	1
ATF3	NO	NO	UP	NO	NO	NO	NO	NO	1
ATP1A1	NO	NO	NO	NO	NO	NO	NO	YES	1
ATP2C2	NO	NO	NO	NO	NO	NO	UP	NO	1
ATP6AP2	NO	NO	NO	NO	NO	NO	NO	YES	1
ATP8B4	NO	NO	NO	NO	NO	NO	UP	NO	1
B2M	NO	NO	NO	NO	NO	NO	NO	YES	1
B4GALT5	NO	NO	NO	NO	DOWN	NO	NO	NO	1
BACH1	NO	NO	UP	NO	NO	NO	NO	NO	1
BAD	UP	NO	NO	NO	NO	NO	NO	NO	1
BCAP29	NO	NO	UP	NO	NO	NO	NO	NO	1
BCAR3	NO	NO	NO	NO	NO	NO	UP	NO	1
BCL2	NO	NO	NO	NO	NO	NO	NO	YES	1
BCL2A1	NO	NO	NO	NO	NO	NO	NO	YES	1
BCL6	UP	UP	UP	NO	NO	YES	UP	NO	5
BCORL1	NO	NO	NO	NO	NO	NO	UP	NO	1
BDKRB2	NO	NO	NO	NO	NO	NO	NO	YES	1
BHLHE40	UP	UP	UP	UP	NO	YES	UP	NO	6
BHLHE41	DOWN	NO	NO	NO	NO	NO	UP	NO	2
BIN1	NO	NO	NO	NO	NO	NO	UP	NO	1
BIN2	NO	NO	UP	NO	NO	NO	NO	NO	1
BMP1	NO	NO	NO	NO	NO	NO	UP	NO	1
BMP5	NO	NO	NO	NO	NO	NO	UP	NO	1
BMPER	NO	NO	NO	NO	NO	NO	UP	NO	1
BMPR2	NO	NO	UP	NO	NO	NO	NO	NO	1
BMX	NO	NO	DOWN	NO	NO	NO	NO	NO	1
BNC2	NO	NO	DOWN	NO	NO	NO	NO	NO	1
BOK	NO	NO	NO	NO	NO	NO	NO	YES	1
BTC	NO	NO	NO	NO	NO	NO	NO	YES	1
BTG2	NO	NO	NO	NO	DOWN	NO	NO	NO	1
BTNL9	NO	NO	UP	UP	NO	YES	NO	NO	3
C1orf21	NO	NO	UP	NO	NO	NO	NO	NO	1
C1orf96	NO	NO	UP	NO	NO	NO	NO	NO	1
C20orf3	NO	NO	DOWN	NO	NO	NO	NO	NO	1
C21orf81	NO	NO	DOWN	NO	NO	NO	NO	NO	1
C3	NO	NO	NO	NO	NO	NO	NO	YES	1
C4BPB	NO	NO	NO	NO	NO	NO	UP	YES	2
C5orf46	NO	NO	NO	NO	NO	YES	NO	NO	1
C6orf70	NO	NO	DOWN	NO	NO	NO	NO	NO	1
C7orf68	NO	NO	UP	NO	NO	NO	NO	NO	1
C8orf46	NO	NO	DOWN	NO	NO	NO	NO	NO	1
C8orf58	NO	NO	UP	NO	NO	YES	NO	NO	2
C9orf93	NO	NO	DOWN	NO	NO	NO	NO	NO	1
CA10	NO	NO	NO	NO	DOWN	NO	NO	NO	1
CA4	NO	NO	NO	NO	NO	NO	UP	NO	1
CADM3	NO	NO	NO	NO	NO	NO	UP	NO	1
CALCA	NO	NO	NO	NO	NO	NO	NO	YES	1
CALM1	NO	NO	UP	NO	NO	NO	NO	NO	1
CALR	NO	NO	NO	NO	NO	NO	NO	YES	1
CAMSAP1L1	NO	NO	UP	NO	NO	NO	NO	NO	1
CAPN10	NO	NO	NO	NO	NO	NO	NO	YES	1
CAPN11	NO	NO	UP	NO	NO	NO	NO	NO	1
CAPN6	NO	NO	UP	NO	NO	NO	NO	NO	1
CASK	NO	NO	NO	NO	NO	NO	UP	NO	1
CASP1	NO	NO	NO	NO	NO	NO	UP	NO	1
CASP3	NO	NO	NO	NO	NO	NO	NO	YES	1
CATSPER2	NO	NO	DOWN	NO	NO	NO	NO	NO	1
CBLB	NO	NO	UP	NO	NO	NO	UP	NO	2
CBLC	NO	NO	UP	NO	NO	NO	NO	NO	1
CBR1	NO	NO	NO	NO	NO	NO	UP	NO	1
CBS	NO	NO	NO	NO	NO	NO	NO	YES	1
CCBP2	NO	NO	NO	NO	NO	NO	UP	NO	1
CCDC102B	NO	NO	NO	NO	NO	NO	UP	NO	1
CCDC47	NO	NO	UP	NO	NO	NO	NO	NO	1
CCDC50	NO	NO	DOWN	NO	NO	NO	NO	NO	1
CCK	NO	NO	DOWN	NO	NO	NO	NO	NO	1
CCL13	NO	NO	DOWN	NO	NO	NO	NO	NO	1
CCL2	NO	NO	NO	NO	NO	NO	NO	YES	1
CCL3	NO	NO	NO	NO	DOWN	NO	NO	NO	1
CCL5	NO	NO	NO	NO	NO	NO	NO	YES	1
CCL8	NO	NO	NO	NO	NO	NO	UP	NO	1
CCND2	NO	NO	NO	NO	NO	NO	UP	NO	1
CCNT1	NO	NO	UP	NO	NO	NO	NO	NO	1
CCR2	NO	NO	NO	NO	NO	NO	NO	YES	1
CCR5	NO	NO	NO	NO	NO	NO	NO	YES	1
CCR7	NO	NO	NO	NO	NO	YES	NO	NO	1
CCSAP	UP	NO	NO	UP	NO	NO	NO	NO	2
CD14	NO	NO	NO	NO	NO	NO	NO	YES	1
CD247	NO	NO	NO	NO	NO	NO	NO	YES	1
CD248	NO	NO	NO	NO	NO	NO	UP	NO	1
CD28	NO	NO	NO	NO	NO	NO	NO	YES	1
CD4	NO	NO	NO	NO	NO	NO	NO	YES	1
CD40LG	NO	NO	NO	NO	NO	NO	NO	YES	1
CDA	NO	NO	NO	NO	NO	NO	UP	NO	1
CDCP1	NO	NO	NO	NO	NO	NO	UP	NO	1
CDH1	NO	NO	NO	NO	NO	NO	NO	YES	1
CDH11	NO	NO	NO	NO	NO	NO	UP	NO	1
CDH5	NO	NO	NO	NO	NO	NO	NO	YES	1
CDK7	NO	NO	DOWN	NO	NO	NO	NO	NO	1
CDKN1B	NO	NO	UP	NO	NO	NO	NO	NO	1
CDKN1C	NO	NO	NO	NO	NO	NO	NO	YES	1
CDO1	NO	NO	UP	NO	DOWN	NO	UP	NO	3
CDX1	NO	NO	NO	NO	DOWN	NO	NO	NO	1
CEBPA	UP	NO	UP	NO	NO	NO	UP	NO	3
CETP	NO	NO	NO	NO	NO	NO	NO	YES	1
CFB	NO	NO	UP	NO	NO	NO	UP	NO	2
CFD	NO	NO	NO	NO	NO	NO	UP	NO	1
CFH	NO	NO	DOWN	NO	NO	NO	NO	YES	2
CFHR1	NO	NO	DOWN	NO	NO	NO	NO	NO	1
CFI	NO	NO	NO	NO	NO	NO	NO	YES	1
CGA	NO	UP	UP	NO	NO	NO	NO	YES	3
CGB	NO	UP	UP	UP	NO	YES	NO	NO	4
CGB1	NO	NO	NO	UP	NO	NO	NO	NO	1
CGB2	NO	NO	NO	UP	NO	NO	NO	NO	1
CGB3	NO	NO	NO	NO	NO	NO	NO	YES	1
CGB8	NO	NO	NO	UP	NO	NO	NO	NO	1
CHD1L	NO	NO	DOWN	NO	NO	NO	NO	NO	1
CHKA	NO	NO	DOWN	NO	NO	NO	NO	NO	1
CHN1	NO	NO	NO	NO	NO	NO	UP	NO	1
CLC	NO	NO	NO	NO	NO	YES	UP	NO	2
CLDN1	DOWN	NO	NO	NO	NO	NO	UP	NO	2
CLDN16	NO	NO	NO	NO	NO	NO	UP	NO	1
CLDN3	NO	NO	NO	NO	NO	NO	UP	NO	1
CLDN5	NO	NO	NO	NO	NO	NO	UP	NO	1
CLIC3	NO	NO	UP	NO	NO	NO	UP	NO	2
CLIC4	NO	NO	UP	NO	NO	NO	NO	NO	1
CLIC5	NO	NO	DOWN	NO	NO	NO	NO	NO	1
CLU	NO	NO	NO	NO	NO	NO	NO	YES	1
CMA1	NO	NO	NO	NO	NO	NO	NO	YES	1
CNNM4	NO	NO	NO	NO	NO	NO	UP	NO	1
CNOT10	NO	NO	DOWN	NO	NO	NO	NO	NO	1
COASY	NO	NO	DOWN	NO	NO	NO	NO	NO	1
COL17A1	NO	NO	NO	UP	NO	NO	UP	NO	2
COL18A1	NO	NO	NO	NO	DOWN	NO	NO	YES	2
COL1A1	NO	NO	NO	NO	NO	NO	UP	YES	2
COL1A2	NO	NO	NO	NO	NO	NO	UP	YES	2
COL21A1	NO	NO	DOWN	NO	NO	NO	UP	NO	2
COL2A1	NO	NO	NO	NO	NO	NO	NO	YES	1
COL3A1	NO	NO	NO	NO	NO	NO	NO	YES	1
COL4A1	NO	NO	NO	NO	NO	NO	NO	YES	1
COL4A2	NO	NO	NO	NO	NO	NO	NO	YES	1
COL4A3	NO	NO	NO	NO	NO	NO	NO	YES	1
COL4A4	NO	NO	NO	NO	NO	NO	NO	YES	1
COL4A5	NO	NO	NO	NO	NO	NO	NO	YES	1
COL4A6	NO	NO	NO	NO	NO	NO	NO	YES	1
COL5A1	NO	NO	NO	NO	NO	NO	NO	YES	1
COL6A1	NO	NO	NO	NO	NO	NO	UP	NO	1
COL6A2	NO	NO	NO	NO	NO	NO	UP	NO	1
COL6A3	NO	NO	NO	NO	NO	NO	UP	NO	1
COMT	NO	NO	NO	NO	NO	NO	NO	YES	1
CORIN	NO	NO	NO	NO	NO	NO	NO	YES	1
CORO2A	NO	NO	NO	UP	NO	YES	UP	NO	3
CORO6	NO	NO	DOWN	NO	NO	NO	NO	NO	1
CP	NO	NO	NO	NO	NO	NO	NO	YES	1
CPAMD8	NO	NO	DOWN	NO	NO	NO	NO	NO	1
CPB2	NO	NO	NO	NO	NO	NO	NO	YES	1
CPS1	NO	NO	NO	NO	NO	NO	UP	NO	1
CRH	NO	UP	UP	NO	NO	NO	UP	YES	4
CRHBP	NO	NO	NO	NO	NO	NO	NO	YES	1
CRHR1	NO	NO	NO	NO	NO	NO	NO	YES	1
CRHR2	NO	NO	NO	NO	NO	NO	NO	YES	1
CRIP2	NO	NO	UP	NO	NO	NO	UP	NO	2
CRP	NO	NO	NO	NO	NO	NO	NO	YES	1
CSF1	NO	NO	NO	NO	NO	NO	NO	YES	1
CSF2	NO	NO	NO	NO	NO	NO	NO	YES	1
CSHL1	NO	NO	DOWN	NO	NO	NO	NO	NO	1
CSNK2A2	NO	NO	UP	NO	NO	NO	UP	NO	2
CST3	NO	NO	NO	NO	NO	NO	NO	YES	1
CST6	NO	NO	UP	NO	NO	NO	UP	NO	2
CTBP2	NO	NO	DOWN	NO	NO	NO	NO	NO	1
CTGF	NO	NO	NO	NO	NO	NO	NO	YES	1
CTLA4	NO	NO	NO	NO	NO	NO	NO	YES	1
CTRL	NO	NO	NO	NO	NO	NO	NO	YES	1
CTSC	NO	NO	NO	NO	NO	NO	UP	NO	1
CTSG	NO	NO	NO	NO	NO	NO	NO	YES	1
CX3CR1	NO	NO	NO	NO	DOWN	NO	NO	NO	1
CXCL1	NO	NO	NO	NO	DOWN	NO	NO	YES	2
CXCL10	NO	NO	NO	NO	NO	NO	NO	YES	1
CXCL14	NO	NO	NO	NO	NO	NO	UP	NO	1
CXCL8	NO	NO	NO	NO	NO	NO	NO	YES	1
CXCL9	NO	NO	NO	DOWN	NO	NO	NO	NO	1
CXCR1	NO	NO	NO	NO	NO	NO	NO	YES	1
CXCR2	NO	NO	NO	NO	NO	NO	NO	YES	1
CXCR6	NO	NO	NO	NO	NO	NO	UP	NO	1
CXorf57	NO	NO	DOWN	NO	NO	NO	NO	NO	1
CYB561	NO	NO	UP	NO	NO	NO	NO	NO	1
CYB5R1	NO	NO	UP	NO	NO	NO	NO	NO	1
CYBA	NO	NO	NO	NO	NO	NO	NO	YES	1
CYBB	NO	NO	NO	NO	NO	NO	UP	NO	1
CYP11A1	NO	UP	UP	NO	NO	NO	UP	NO	3
CYP11B1	NO	NO	NO	NO	NO	NO	NO	YES	1
CYP11B2	NO	NO	NO	NO	NO	NO	NO	YES	1
CYP19A1	NO	NO	NO	NO	NO	NO	UP	NO	1
CYP1A1	NO	NO	NO	DOWN	NO	NO	NO	YES	2
CYP1B1	NO	NO	NO	NO	NO	NO	UP	NO	1
CYP26A1	UP	NO	NO	NO	NO	NO	UP	NO	2
CYP2J2	NO	NO	UP	NO	NO	YES	UP	NO	3
CYR61	NO	NO	NO	NO	NO	NO	NO	YES	1
CYSLTR1	NO	NO	NO	NO	NO	NO	UP	NO	1
CYTL1	NO	NO	NO	NO	NO	NO	UP	NO	1
DCP2	NO	NO	UP	NO	NO	NO	UP	NO	2
DDAH1	NO	NO	NO	NO	NO	NO	NO	YES	1
DDIT4	NO	NO	NO	NO	NO	NO	NO	YES	1
DDR1	UP	NO	UP	NO	NO	NO	NO	NO	2
DDX17	NO	NO	UP	NO	NO	NO	NO	NO	1
DDX3X	NO	NO	NO	NO	NO	NO	NO	YES	1
DEFA1	NO	NO	NO	DOWN	NO	NO	NO	NO	1
DEFA1B	NO	NO	NO	DOWN	NO	NO	NO	NO	1
DEFA3	NO	NO	DOWN	NO	NO	NO	NO	NO	1
DERL3	NO	NO	UP	NO	NO	NO	NO	NO	1
DHFR	NO	NO	NO	NO	NO	NO	NO	YES	1
DIO2	NO	NO	NO	UP	NO	NO	UP	NO	2
DLX4	NO	NO	DOWN	NO	NO	NO	NO	NO	1
DLX5	NO	NO	UP	NO	NO	NO	UP	NO	2
DMWD	NO	NO	NO	NO	NO	NO	NO	YES	1
DNAH11	NO	NO	UP	NO	NO	NO	NO	NO	1
DNAJC3	NO	NO	UP	NO	NO	YES	NO	NO	2
DNM2	NO	NO	UP	NO	NO	NO	NO	NO	1
DOCK4	NO	NO	UP	NO	NO	NO	NO	NO	1
DPT	NO	NO	NO	NO	NO	NO	UP	NO	1
DPY19L4	NO	NO	UP	NO	NO	NO	NO	NO	1
DPYSL3	NO	NO	NO	NO	NO	NO	UP	NO	1
DRD4	NO	NO	NO	NO	NO	NO	NO	YES	1
DSCR4	NO	NO	NO	NO	NO	YES	UP	NO	2
DSP	NO	NO	NO	NO	NO	NO	UP	NO	1
DTNB	NO	NO	DOWN	NO	NO	NO	NO	NO	1
DTYMK	NO	NO	DOWN	NO	NO	NO	NO	NO	1
DUSP1	NO	NO	UP	NO	NO	NO	UP	YES	3
DUSP5	NO	NO	UP	NO	NO	NO	NO	NO	1
EBI3	UP	UP	UP	NO	NO	YES	UP	NO	5
ECE1	NO	NO	NO	NO	NO	NO	NO	YES	1
EDN1	NO	NO	NO	NO	NO	NO	NO	YES	1
EDNRA	NO	NO	NO	NO	NO	NO	NO	YES	1
EDNRB	NO	NO	NO	NO	NO	NO	NO	YES	1
EFHD1	NO	NO	UP	NO	NO	NO	UP	NO	2
EFNB1	NO	NO	NO	NO	NO	NO	UP	NO	1
EFR3B	NO	NO	UP	NO	NO	NO	NO	NO	1
EGF	NO	NO	NO	NO	NO	NO	NO	YES	1
EGFL6	NO	NO	NO	NO	NO	NO	UP	NO	1
EGFL7	NO	NO	NO	NO	DOWN	NO	NO	NO	1
EGFR	NO	NO	UP	NO	NO	NO	NO	YES	2
EGLN1	NO	NO	UP	NO	NO	NO	NO	NO	1
EGLN3	NO	NO	NO	NO	NO	NO	UP	NO	1
EIF4B	NO	NO	UP	NO	NO	NO	NO	NO	1
ELANE	NO	NO	NO	NO	NO	NO	NO	YES	1
ELF3	NO	NO	NO	NO	NO	NO	UP	NO	1
ELL2	NO	NO	UP	NO	NO	NO	NO	NO	1
ELN	NO	NO	NO	NO	NO	NO	NO	YES	1
ENG	UP	UP	UP	NO	NO	YES	UP	YES	6
ENPEP	NO	NO	NO	NO	NO	NO	NO	YES	1
ENPP1	DOWN	NO	DOWN	NO	NO	NO	UP	YES	4
ENPP2	NO	NO	DOWN	NO	NO	NO	UP	NO	2
ENTPD1	NO	NO	NO	NO	NO	NO	UP	NO	1
EPB42	NO	NO	NO	NO	NO	YES	NO	NO	1
EPHB2	NO	NO	NO	NO	NO	NO	NO	YES	1
EPHX1	NO	NO	NO	NO	NO	NO	NO	YES	1
EPHX2	NO	NO	NO	NO	DOWN	NO	NO	NO	1
EPS8L1	NO	NO	UP	NO	NO	YES	UP	NO	3
ERAP1	NO	NO	NO	NO	NO	NO	NO	YES	1
ERAP2	NO	NO	NO	NO	NO	NO	NO	YES	1
ERBB4	NO	NO	NO	NO	NO	NO	NO	YES	1
ERCC2	NO	NO	NO	NO	NO	NO	NO	YES	1
EREG	NO	NO	UP	NO	NO	NO	NO	NO	1
ERGIC1	NO	NO	UP	NO	NO	NO	NO	NO	1
ERO1L	UP	NO	UP	NO	NO	YES	UP	NO	4
ERRFI1	UP	NO	UP	NO	NO	NO	NO	NO	2
ERVW-1	NO	NO	NO	NO	NO	NO	NO	YES	1
ESR1	NO	NO	NO	NO	NO	NO	NO	YES	1
ESR2	NO	NO	NO	NO	NO	NO	NO	YES	1
EZR	UP	UP	NO	NO	NO	NO	NO	NO	2
F10	NO	NO	NO	NO	NO	NO	NO	YES	1
F11	NO	NO	NO	NO	NO	NO	NO	YES	1
F12	NO	NO	NO	NO	NO	NO	NO	YES	1
F13A1	DOWN	NO	DOWN	NO	NO	NO	UP	YES	4
F13B	NO	NO	NO	NO	NO	NO	NO	YES	1
F2	NO	NO	NO	NO	NO	NO	NO	YES	1
F2R	NO	NO	NO	NO	NO	NO	NO	YES	1
F2RL2	NO	NO	NO	NO	NO	NO	NO	YES	1
F2RL3	NO	NO	NO	NO	NO	NO	NO	YES	1
F3	NO	NO	NO	NO	NO	NO	UP	YES	2
F5	NO	DOWN	DOWN	NO	DOWN	NO	NO	YES	4
F7	NO	NO	NO	NO	NO	NO	NO	YES	1
F8	NO	NO	NO	NO	NO	NO	NO	YES	1
F9	NO	NO	NO	NO	NO	NO	NO	YES	1
FABP4	NO	NO	UP	NO	NO	NO	NO	YES	2
FAM101B	DOWN	NO	NO	NO	NO	NO	NO	NO	1
FAM111A	NO	NO	DOWN	NO	NO	NO	NO	NO	1
FAM120A	NO	NO	UP	NO	NO	NO	NO	NO	1
FAM120AOS	NO	NO	UP	NO	NO	NO	NO	NO	1
FAM164A	NO	NO	DOWN	NO	NO	NO	NO	NO	1
FAM184A	NO	NO	NO	NO	NO	YES	UP	NO	2
FAM198B	NO	NO	NO	NO	NO	NO	UP	NO	1
FANCE	NO	NO	NO	NO	NO	NO	UP	NO	1
FAP	NO	NO	NO	NO	NO	NO	UP	NO	1
FAS	NO	NO	NO	NO	NO	NO	NO	YES	1
FASLG	NO	NO	NO	NO	NO	NO	NO	YES	1
FBLN5	NO	NO	NO	NO	NO	NO	UP	NO	1
FBN1	NO	NO	DOWN	NO	NO	NO	NO	NO	1
FBN2	NO	NO	DOWN	NO	DOWN	NO	NO	NO	2
FBXL16	NO	NO	NO	NO	NO	YES	NO	NO	1
FBXO9	NO	NO	DOWN	NO	NO	NO	NO	NO	1
FCER1G	NO	NO	NO	NO	NO	NO	UP	YES	2
FCGR2B	NO	NO	NO	NO	NO	NO	NO	YES	1
FCGR3A	NO	NO	NO	DOWN	NO	NO	NO	NO	1
FCRLB	NO	NO	NO	NO	NO	YES	NO	NO	1
FDX1	NO	NO	NO	NO	NO	NO	NO	YES	1
FER1L4	NO	NO	NO	UP	NO	NO	NO	NO	1
FERMT1	NO	NO	DOWN	NO	NO	NO	NO	NO	1
FGA	NO	NO	NO	NO	NO	NO	NO	YES	1
FGB	NO	NO	NO	NO	NO	NO	NO	YES	1
FGF1	NO	NO	NO	NO	NO	NO	NO	YES	1
FGF2	NO	NO	NO	NO	NO	NO	NO	YES	1
FGF4	NO	NO	NO	NO	NO	NO	NO	YES	1
FGF7	NO	NO	NO	NO	NO	NO	UP	NO	1
FGFR3	NO	NO	NO	NO	NO	NO	NO	YES	1
FGFR4	NO	NO	NO	NO	NO	NO	NO	YES	1
FIGF	NO	NO	NO	NO	NO	NO	NO	YES	1
FKBP2	UP	NO	UP	NO	NO	NO	UP	NO	3
FKBP4	NO	NO	NO	NO	NO	NO	NO	YES	1
FKBP5	NO	NO	NO	NO	NO	NO	UP	NO	1
FLNA	NO	NO	NO	NO	NO	NO	NO	YES	1
FLNB	NO	NO	UP	NO	NO	NO	UP	NO	2
FLT1	UP	UP	UP	NO	NO	YES	UP	YES	6
FLT4	NO	NO	UP	NO	NO	NO	UP	YES	3
FLVCR2	NO	NO	NO	NO	NO	NO	UP	NO	1
FMNL1	NO	NO	NO	NO	NO	NO	UP	NO	1
FMOD	NO	NO	NO	NO	NO	NO	UP	NO	1
FN1	NO	NO	NO	NO	NO	NO	NO	YES	1
FOLR2	NO	NO	NO	NO	NO	NO	UP	NO	1
FOS	NO	NO	NO	NO	NO	NO	UP	NO	1
FOSB	NO	NO	NO	NO	DOWN	NO	UP	NO	2
FSHR	NO	NO	NO	NO	NO	NO	NO	YES	1
FST	NO	NO	NO	NO	NO	NO	NO	YES	1
FSTL3	UP	UP	UP	UP	NO	YES	UP	YES	7
FXYD3	NO	NO	NO	NO	NO	NO	UP	NO	1
FZD10	NO	NO	UP	NO	NO	NO	NO	NO	1
FZD4	NO	NO	NO	NO	DOWN	NO	NO	NO	1
GABRE	NO	NO	DOWN	NO	NO	NO	NO	NO	1
GADD45A	NO	NO	NO	NO	NO	NO	NO	YES	1
GADD45G	NO	NO	UP	NO	NO	NO	UP	NO	2
GALE	NO	NO	UP	NO	NO	NO	NO	NO	1
GALNT11	NO	NO	DOWN	NO	NO	NO	NO	NO	1
GAP43	NO	NO	DOWN	NO	NO	NO	NO	NO	1
GAPDH	UP	NO	UP	NO	NO	NO	NO	NO	2
GATA3	NO	NO	UP	NO	NO	NO	NO	NO	1
GATM	NO	NO	NO	NO	NO	NO	UP	NO	1
GBA	UP	NO	UP	NO	NO	YES	NO	NO	3
GCLM	DOWN	NO	NO	NO	NO	NO	UP	NO	2
GCM1	NO	NO	NO	NO	NO	NO	NO	YES	1
GDF10	NO	NO	UP	NO	NO	NO	NO	NO	1
GDF15	NO	NO	NO	NO	NO	NO	NO	YES	1
GDPD3	UP	NO	NO	NO	NO	NO	NO	NO	1
GFOD2	NO	NO	NO	NO	NO	YES	UP	NO	2
GGCX	NO	NO	NO	NO	NO	NO	NO	YES	1
GH1	NO	NO	DOWN	NO	NO	NO	NO	NO	1
GH2	NO	NO	NO	NO	NO	NO	NO	YES	1
GHR	NO	NO	NO	NO	NO	NO	UP	YES	2
GHRL	NO	NO	NO	NO	NO	NO	NO	YES	1
GLDN	NO	NO	UP	NO	NO	NO	NO	NO	1
GLIS3	NO	NO	NO	NO	NO	YES	NO	NO	1
GLRX	NO	NO	UP	NO	NO	NO	UP	YES	3
GM2A	NO	NO	NO	NO	NO	NO	UP	NO	1
GNA11	NO	NO	NO	NO	NO	NO	NO	YES	1
GNAQ	NO	NO	NO	NO	NO	NO	NO	YES	1
GNAS	NO	NO	NO	NO	NO	NO	NO	YES	1
GNB3	NO	NO	NO	NO	NO	NO	NO	YES	1
GNG11	NO	NO	DOWN	NO	NO	NO	NO	NO	1
GOT1	DOWN	NO	NO	NO	NO	NO	UP	NO	2
GP1BA	NO	NO	NO	NO	NO	NO	NO	YES	1
GP6	NO	NO	NO	NO	NO	YES	NO	NO	1
GPIHBP1	NO	NO	NO	NO	NO	YES	NO	NO	1
GPNMB	NO	NO	UP	NO	NO	NO	NO	NO	1
GPR126	NO	NO	UP	NO	NO	NO	UP	NO	2
GPR155	NO	NO	DOWN	NO	NO	NO	NO	NO	1
GPT2	UP	NO	UP	NO	NO	YES	NO	NO	3
GPX3	UP	NO	UP	NO	NO	NO	UP	NO	3
GREB1	NO	NO	DOWN	NO	NO	NO	NO	NO	1
GREM2	UP	NO	UP	NO	NO	YES	UP	NO	4
GRK4	NO	NO	NO	NO	NO	NO	NO	YES	1
GRN	NO	NO	NO	NO	NO	NO	UP	NO	1
GRPEL2	NO	NO	NO	NO	NO	NO	NO	YES	1
GSTA3	NO	NO	DOWN	NO	DOWN	NO	UP	NO	3
GSTM1	NO	NO	NO	NO	NO	NO	NO	YES	1
GSTP1	NO	NO	NO	NO	NO	NO	NO	YES	1
GSTT1	NO	NO	NO	NO	NO	NO	NO	YES	1
GUCA2A	NO	NO	NO	NO	NO	NO	UP	NO	1
GUCY1A3	NO	NO	NO	NO	NO	NO	UP	NO	1
GUCY1B3	NO	NO	NO	NO	NO	NO	NO	YES	1
HADHA	NO	NO	NO	NO	NO	NO	NO	YES	1
HADHB	NO	NO	NO	NO	NO	NO	NO	YES	1
HAPLN1	NO	NO	NO	NO	NO	NO	UP	NO	1
HBB	NO	NO	NO	DOWN	NO	NO	NO	NO	1
HBEGF	NO	NO	NO	NO	NO	NO	NO	YES	1
HBG1	NO	NO	NO	DOWN	NO	NO	NO	NO	1
HECW1	NO	NO	NO	NO	NO	NO	NO	YES	1
HECW2	NO	NO	DOWN	NO	NO	NO	NO	NO	1
HERC2	NO	NO	DOWN	NO	NO	NO	NO	NO	1
HES1	NO	NO	NO	NO	NO	NO	UP	NO	1
HEXB	UP	UP	UP	NO	NO	NO	UP	NO	4
HGF	NO	NO	NO	NO	NO	NO	UP	YES	2
HGFAC	NO	NO	NO	NO	NO	NO	NO	YES	1
HGS	NO	NO	NO	NO	NO	NO	NO	YES	1
HIF1A	NO	NO	NO	NO	NO	NO	NO	YES	1
HIGD1B	NO	NO	NO	NO	NO	NO	UP	NO	1
HILPDA	UP	NO	NO	NO	NO	YES	UP	NO	3
HIST1H2AC	DOWN	NO	NO	NO	NO	NO	NO	NO	1
HK2	UP	NO	UP	UP	NO	YES	UP	NO	5
HLA-A	NO	NO	NO	NO	NO	NO	NO	YES	1
HLA-B	NO	NO	NO	NO	NO	NO	NO	YES	1
HLA-C	NO	NO	NO	NO	NO	NO	NO	YES	1
HLA-DPA1	NO	NO	NO	NO	NO	NO	NO	YES	1
HLA-DQA1	NO	NO	NO	NO	NO	NO	NO	YES	1
HLA-DQB1	NO	NO	NO	NO	NO	NO	NO	YES	1
HLA-DRA	NO	NO	NO	DOWN	NO	NO	NO	NO	1
HLA-DRB1	NO	NO	NO	NO	NO	NO	NO	YES	1
HLA-E	NO	NO	NO	NO	NO	NO	NO	YES	1
HLA-F	NO	NO	NO	NO	NO	NO	NO	YES	1
HLA-G	NO	NO	NO	NO	NO	NO	NO	YES	1
HLF	NO	NO	DOWN	NO	NO	NO	NO	NO	1
HMGB3	NO	NO	NO	NO	NO	NO	UP	NO	1
HMHA1	NO	NO	UP	NO	NO	NO	NO	NO	1
HMOX1	NO	NO	NO	NO	DOWN	NO	NO	YES	2
HMOX2	NO	NO	NO	NO	NO	NO	NO	YES	1
HP	NO	NO	NO	NO	NO	NO	NO	YES	1
HPCAL1	NO	NO	UP	NO	NO	YES	UP	NO	3
HPN	NO	NO	NO	NO	NO	NO	NO	YES	1
HPSE	NO	NO	NO	UP	NO	NO	NO	NO	1
HSD11B2	NO	NO	DOWN	NO	NO	NO	NO	YES	2
HSD17B1	DOWN	DOWN	DOWN	NO	DOWN	NO	UP	NO	5
HSD3B1	NO	NO	NO	NO	NO	NO	UP	NO	1
HSP90AA1	NO	NO	NO	NO	NO	NO	NO	YES	1
HSPA1A	NO	NO	NO	NO	NO	NO	NO	YES	1
HSPA4	NO	NO	NO	NO	NO	NO	NO	YES	1
HSPA6	NO	NO	NO	NO	NO	NO	UP	NO	1
HSPB1	NO	NO	UP	NO	NO	NO	NO	NO	1
HTR2A	NO	NO	NO	NO	NO	NO	NO	YES	1
HTRA1	UP	UP	UP	NO	NO	NO	UP	NO	4
HTRA3	NO	NO	NO	NO	NO	NO	NO	YES	1
HTRA4	UP	UP	UP	UP	NO	YES	NO	NO	5
ICA1	NO	NO	DOWN	NO	NO	NO	NO	NO	1
ICAM1	NO	NO	NO	NO	NO	NO	NO	YES	1
IDE	NO	NO	NO	NO	NO	NO	NO	YES	1
IDO1	NO	NO	NO	NO	DOWN	NO	NO	YES	2
IER3	NO	NO	UP	NO	NO	NO	NO	NO	1
IER5	NO	NO	NO	NO	NO	NO	UP	NO	1
IFNG	NO	NO	NO	NO	NO	NO	NO	YES	1
IFNGR1	NO	NO	NO	NO	NO	NO	NO	YES	1
IFNGR2	NO	NO	NO	NO	NO	NO	NO	YES	1
IGF1	NO	NO	NO	NO	NO	NO	UP	YES	2
IGF1R	NO	NO	NO	NO	NO	NO	NO	YES	1
IGF2	NO	NO	NO	NO	NO	NO	NO	YES	1
IGFBP1	NO	UP	NO	UP	NO	NO	NO	YES	3
IGFBP3	NO	NO	NO	NO	NO	NO	NO	YES	1
IGFBP5	NO	NO	NO	NO	NO	NO	NO	YES	1
IGFBP7	NO	NO	NO	NO	NO	NO	NO	YES	1
IGSF3	NO	NO	NO	NO	NO	NO	UP	NO	1
IGSF6	NO	NO	NO	NO	NO	NO	UP	NO	1
IGSF8	UP	NO	NO	NO	NO	NO	NO	NO	1
IL10	NO	NO	NO	NO	DOWN	NO	NO	YES	2
IL10RA	NO	NO	NO	NO	NO	NO	NO	YES	1
IL12B	NO	NO	NO	NO	NO	NO	NO	YES	1
IL13	NO	NO	NO	NO	NO	NO	NO	YES	1
IL13RA2	NO	NO	NO	NO	NO	NO	NO	YES	1
IL18	NO	NO	NO	NO	NO	NO	NO	YES	1
IL1A	NO	NO	NO	NO	NO	NO	NO	YES	1
IL1B	NO	NO	NO	NO	NO	NO	NO	YES	1
IL1R1	NO	NO	NO	NO	NO	NO	NO	YES	1
IL1R2	NO	NO	NO	NO	NO	NO	UP	YES	2
IL1RAP	NO	NO	UP	NO	NO	NO	UP	NO	2
IL1RL1	NO	NO	NO	NO	NO	NO	UP	NO	1
IL1RN	NO	NO	NO	NO	NO	NO	NO	YES	1
IL2	NO	NO	NO	NO	NO	NO	NO	YES	1
IL2RA	NO	NO	NO	NO	NO	NO	NO	YES	1
IL2RG	NO	NO	UP	NO	NO	NO	NO	NO	1
IL3	NO	NO	NO	NO	NO	NO	NO	YES	1
IL3RA	NO	NO	NO	NO	NO	NO	NO	YES	1
IL4	NO	NO	NO	NO	NO	NO	NO	YES	1
IL4R	NO	NO	NO	NO	NO	NO	NO	YES	1
IL5	NO	NO	NO	NO	NO	NO	NO	YES	1
IL5RA	NO	NO	NO	NO	NO	NO	NO	YES	1
IL6	NO	NO	NO	NO	NO	NO	NO	YES	1
IL6R	NO	NO	NO	NO	NO	NO	NO	YES	1
IL6ST	NO	NO	NO	NO	NO	NO	NO	YES	1
IL9R	NO	NO	NO	NO	NO	NO	NO	YES	1
ILVBL	NO	NO	UP	NO	NO	NO	UP	NO	2
ING1	NO	NO	UP	NO	NO	NO	NO	NO	1
INHA	UP	UP	UP	NO	NO	YES	UP	YES	6
INHBA	UP	UP	UP	NO	NO	NO	UP	YES	5
INHBB	NO	NO	NO	NO	NO	NO	NO	YES	1
INHBC	NO	NO	NO	NO	NO	NO	NO	YES	1
INS	NO	NO	NO	NO	NO	NO	NO	YES	1
INSIG1	UP	NO	UP	NO	NO	NO	UP	NO	3
INSL4	NO	NO	UP	NO	NO	NO	UP	NO	2
INSL6	NO	NO	NO	NO	DOWN	NO	NO	NO	1
INSR	NO	NO	NO	NO	NO	NO	NO	YES	1
IQGAP1	NO	NO	UP	NO	NO	NO	NO	NO	1
IRS1	NO	NO	NO	NO	NO	NO	NO	YES	1
ISL1	NO	NO	NO	NO	NO	NO	UP	NO	1
ITCH	NO	NO	NO	NO	NO	NO	NO	YES	1
ITGA2B	NO	NO	NO	NO	NO	NO	NO	YES	1
ITGA5	NO	NO	UP	NO	NO	NO	UP	YES	3
ITGAM	NO	NO	NO	NO	NO	NO	NO	YES	1
ITGB3	NO	NO	NO	NO	NO	NO	NO	YES	1
ITPR3	NO	NO	UP	NO	NO	NO	NO	NO	1
JAG1	NO	NO	NO	NO	DOWN	NO	NO	NO	1
JAK1	NO	NO	NO	NO	NO	NO	NO	YES	1
JAK2	NO	NO	NO	NO	NO	NO	NO	YES	1
JUNB	NO	NO	UP	NO	NO	NO	UP	NO	2
JUP	NO	NO	UP	NO	NO	NO	UP	NO	2
KCNA5	NO	NO	NO	NO	NO	YES	NO	NO	1
KCNK3	NO	NO	NO	NO	DOWN	NO	UP	NO	2
KDM3A	NO	NO	UP	NO	NO	NO	NO	NO	1
KDR	NO	NO	NO	NO	NO	NO	NO	YES	1
KIAA0182	NO	NO	NO	NO	NO	NO	UP	NO	1
KIAA1199	NO	NO	UP	NO	NO	NO	NO	NO	1
KIAA1217	NO	NO	UP	NO	NO	NO	NO	NO	1
KIAA1467	NO	NO	DOWN	NO	NO	NO	NO	NO	1
KIAA1919	NO	NO	NO	NO	NO	YES	NO	NO	1
KIAA1984	NO	NO	UP	NO	NO	NO	NO	NO	1
KIF27	NO	NO	DOWN	NO	NO	NO	NO	NO	1
KIF2A	UP	NO	UP	NO	NO	NO	UP	NO	3
KIR2DL1	NO	NO	NO	NO	NO	NO	NO	YES	1
KIR2DL3	NO	NO	NO	NO	NO	NO	NO	YES	1
KIR2DL4	NO	NO	NO	NO	NO	NO	NO	YES	1
KIR3DL1	NO	NO	NO	NO	NO	NO	NO	YES	1
KIR3DL2	NO	NO	NO	NO	NO	NO	NO	YES	1
KIR3DL3	NO	NO	NO	NO	NO	NO	NO	YES	1
KISS1	NO	NO	NO	NO	NO	NO	NO	YES	1
KIT	UP	NO	UP	NO	NO	NO	UP	NO	3
KITLG	NO	NO	NO	NO	NO	NO	NO	YES	1
KL	NO	NO	NO	NO	NO	NO	UP	NO	1
KLF4	NO	NO	UP	NO	NO	NO	UP	NO	2
KLHL3	DOWN	NO	DOWN	NO	NO	NO	NO	NO	2
KLHL8	NO	NO	UP	NO	NO	NO	NO	NO	1
KLK2	NO	NO	NO	NO	NO	NO	NO	YES	1
KLKB1	NO	NO	NO	NO	NO	NO	NO	YES	1
KLRD1	NO	NO	NO	NO	NO	NO	NO	YES	1
KNG1	NO	NO	NO	NO	NO	NO	NO	YES	1
KRT15	NO	NO	NO	NO	NO	YES	NO	NO	1
KRT19	UP	UP	UP	NO	NO	NO	NO	NO	3
KRT6A	NO	NO	NO	DOWN	NO	NO	NO	NO	1
KRT81	NO	NO	NO	NO	NO	NO	UP	NO	1
KYNU	NO	NO	UP	NO	NO	NO	NO	NO	1
LAD1	NO	NO	NO	NO	NO	NO	UP	NO	1
LAIR2	NO	NO	NO	NO	DOWN	NO	UP	NO	2
LAMA1	NO	NO	NO	NO	NO	NO	NO	YES	1
LAMA2	NO	NO	DOWN	NO	NO	NO	UP	NO	2
LAMA5	NO	NO	UP	NO	NO	NO	NO	NO	1
LAMB1	NO	NO	DOWN	NO	NO	NO	NO	NO	1
LAMC3	NO	NO	NO	NO	NO	NO	UP	NO	1
LCP1	NO	NO	NO	NO	NO	NO	UP	NO	1
LDHA	NO	NO	UP	NO	NO	NO	UP	NO	2
LDHB	NO	NO	NO	NO	NO	NO	UP	NO	1
LEP	UP	UP	UP	UP	NO	YES	UP	YES	7
LEPR	NO	NO	NO	NO	NO	NO	NO	YES	1
LEPREL1	DOWN	NO	DOWN	NO	NO	NO	UP	NO	3
LEPROTL1	NO	NO	UP	NO	NO	NO	NO	NO	1
LGALS1	NO	NO	NO	NO	NO	NO	NO	YES	1
LGALS13	NO	NO	NO	NO	NO	NO	NO	YES	1
LGALS14	NO	NO	NO	DOWN	NO	NO	NO	NO	1
LGALS8	NO	NO	UP	NO	NO	NO	NO	NO	1
LHB	UP	UP	UP	NO	NO	YES	UP	NO	5
LILRB2	NO	NO	NO	NO	NO	NO	NO	YES	1
LIMCH1	NO	NO	UP	NO	NO	NO	NO	NO	1
LIMD1	UP	NO	UP	NO	NO	NO	UP	NO	3
LIPC	NO	NO	NO	NO	NO	NO	NO	YES	1
LIPE	NO	NO	NO	NO	NO	NO	NO	YES	1
LITAF	NO	NO	UP	NO	NO	NO	NO	NO	1
LMAN1	NO	NO	UP	NO	NO	NO	NO	NO	1
LNPEP	NO	NO	NO	NO	NO	NO	NO	YES	1
LOC100129345	NO	NO	NO	DOWN	NO	NO	NO	NO	1
LONRF1	NO	NO	UP	NO	NO	NO	NO	NO	1
LONRF2	NO	NO	DOWN	NO	NO	NO	NO	NO	1
LPA	NO	NO	NO	NO	NO	NO	NO	YES	1
LPHN3	DOWN	NO	NO	NO	NO	NO	NO	NO	1
LPL	NO	NO	NO	NO	NO	YES	NO	YES	2
LRG1	NO	NO	NO	NO	NO	YES	NO	NO	1
LRIF1	NO	NO	NO	NO	NO	NO	NO	YES	1
LRP8	NO	NO	NO	NO	NO	NO	NO	YES	1
LRRC1	UP	NO	UP	NO	NO	NO	UP	NO	3
LRTM2	NO	NO	UP	NO	NO	NO	NO	NO	1
LSS	NO	NO	DOWN	NO	NO	NO	NO	NO	1
LTA	NO	NO	NO	NO	NO	NO	NO	YES	1
LTBP1	NO	NO	UP	NO	NO	NO	NO	NO	1
LTF	NO	NO	NO	NO	NO	YES	NO	YES	2
LY6G6C	NO	NO	NO	NO	NO	NO	UP	NO	1
LYN	UP	NO	UP	UP	NO	YES	UP	NO	5
LYPD3	NO	NO	NO	NO	NO	NO	UP	NO	1
LYPD5	NO	NO	NO	DOWN	NO	NO	NO	NO	1
LYPLA1	NO	NO	UP	NO	NO	NO	NO	NO	1
LYVE1	NO	NO	NO	NO	NO	NO	UP	NO	1
LYZ	NO	NO	NO	DOWN	NO	NO	NO	NO	1
MAF	NO	NO	NO	NO	NO	NO	UP	NO	1
MAFF	NO	NO	UP	NO	NO	NO	UP	NO	2
MAGEA4	NO	NO	NO	DOWN	NO	NO	NO	NO	1
MALL	NO	NO	UP	NO	NO	NO	NO	NO	1
MAN1C1	NO	NO	UP	NO	NO	NO	UP	NO	2
MAP1LC3C	NO	NO	NO	NO	NO	NO	UP	NO	1
MAP7	NO	NO	UP	NO	NO	NO	NO	NO	1
MAPK1	NO	NO	NO	NO	NO	NO	NO	YES	1
MAPK3	NO	NO	NO	NO	NO	NO	NO	YES	1
MAPK8	NO	NO	NO	NO	NO	NO	NO	YES	1
MAS1	NO	NO	NO	NO	NO	NO	NO	YES	1
MBD2	NO	NO	UP	NO	NO	NO	NO	NO	1
MBL2	NO	NO	NO	NO	NO	NO	NO	YES	1
MCF2L	NO	NO	UP	NO	NO	NO	NO	NO	1
MET	NO	NO	NO	NO	NO	NO	NO	YES	1
MFAP5	NO	NO	NO	NO	NO	NO	UP	NO	1
MFF	DOWN	NO	NO	NO	NO	NO	NO	NO	1
MFGE8	NO	NO	NO	NO	NO	NO	UP	NO	1
MFSD4	NO	NO	UP	NO	NO	NO	NO	NO	1
MGA	NO	NO	UP	NO	NO	NO	NO	NO	1
MIA3	NO	NO	UP	NO	NO	NO	NO	NO	1
MID1	NO	NO	UP	NO	NO	YES	UP	NO	3
MIF	UP	NO	UP	NO	NO	YES	UP	YES	5
MKL2	NO	NO	DOWN	NO	NO	NO	UP	NO	2
MLPH	NO	NO	NO	NO	NO	NO	UP	NO	1
MME	NO	NO	UP	NO	NO	NO	NO	NO	1
MMP1	NO	NO	DOWN	NO	NO	NO	UP	YES	3
MMP10	NO	NO	NO	NO	NO	NO	NO	YES	1
MMP11	NO	NO	NO	NO	NO	NO	UP	YES	2
MMP12	NO	NO	NO	NO	DOWN	NO	NO	NO	1
MMP13	NO	NO	NO	NO	NO	NO	NO	YES	1
MMP14	NO	NO	NO	NO	NO	NO	NO	YES	1
MMP15	NO	NO	NO	NO	NO	NO	NO	YES	1
MMP16	NO	NO	NO	NO	NO	NO	NO	YES	1
MMP17	NO	NO	NO	NO	NO	NO	NO	YES	1
MMP2	NO	NO	NO	NO	NO	NO	NO	YES	1
MMP3	NO	NO	NO	NO	NO	NO	NO	YES	1
MMP7	NO	NO	NO	NO	NO	NO	NO	YES	1
MMP8	NO	NO	NO	NO	NO	NO	NO	YES	1
MMP9	NO	NO	NO	NO	NO	NO	NO	YES	1
MMRN1	NO	NO	NO	NO	NO	NO	NO	YES	1
MORC4	DOWN	NO	NO	NO	NO	NO	NO	NO	1
MPO	NO	NO	NO	NO	NO	NO	NO	YES	1
MRS2	DOWN	NO	NO	NO	NO	NO	NO	NO	1
MS4A15	NO	NO	NO	NO	NO	YES	NO	NO	1
MS4A4A	NO	NO	NO	NO	NO	NO	UP	NO	1
MSC	NO	NO	NO	NO	NO	NO	UP	NO	1
MTA1	NO	NO	DOWN	NO	NO	NO	NO	NO	1
MTHFD1L	NO	NO	UP	NO	NO	NO	NO	NO	1
MTHFR	NO	NO	NO	NO	NO	NO	NO	YES	1
MTMR4	NO	NO	UP	NO	NO	NO	UP	NO	2
MTSS1L	NO	NO	NO	NO	NO	YES	NO	NO	1
MUC1	NO	NO	UP	NO	NO	NO	NO	NO	1
MXI1	NO	NO	UP	NO	NO	NO	UP	NO	2
MXRA5	NO	NO	NO	NO	NO	NO	UP	NO	1
MYC	NO	NO	NO	NO	NO	NO	NO	YES	1
MYH3	NO	NO	DOWN	NO	NO	NO	NO	NO	1
MYO1A	NO	NO	DOWN	NO	NO	NO	NO	NO	1
MYO7B	NO	NO	UP	UP	NO	NO	NO	NO	2
MYOF	NO	NO	NO	NO	NO	NO	UP	NO	1
NAMPT	NO	NO	NO	NO	NO	NO	NO	YES	1
NAV3	NO	NO	DOWN	NO	NO	NO	NO	NO	1
NBPF3	NO	NO	DOWN	NO	NO	NO	NO	NO	1
NCF2	NO	NO	NO	NO	NO	NO	UP	NO	1
NCMAP	NO	NO	NO	DOWN	NO	NO	NO	NO	1
NDN	NO	NO	NO	NO	NO	NO	UP	NO	1
NDRG1	UP	NO	UP	UP	NO	YES	UP	NO	5
NEB	NO	NO	DOWN	NO	NO	NO	NO	NO	1
NEDD4	NO	NO	DOWN	NO	NO	NO	NO	YES	2
NEDD4L	NO	NO	NO	NO	NO	NO	NO	YES	1
NEDD9	NO	NO	UP	NO	NO	NO	NO	NO	1
NEK11	UP	NO	UP	NO	NO	YES	UP	NO	4
NES	NO	NO	NO	NO	NO	NO	UP	NO	1
NEURL	NO	NO	UP	NO	NO	NO	UP	NO	2
NFIL3	NO	NO	UP	NO	NO	NO	NO	NO	1
NFKB1	NO	NO	NO	NO	NO	NO	NO	YES	1
NIM1K	NO	NO	NO	NO	NO	YES	NO	NO	1
NLRP2	NO	NO	NO	NO	NO	NO	UP	NO	1
NNAT	NO	NO	UP	NO	NO	NO	NO	NO	1
NNMT	NO	NO	NO	NO	NO	NO	UP	NO	1
NOD2	NO	NO	NO	NO	NO	NO	NO	YES	1
NOS1	NO	NO	NO	NO	NO	NO	NO	YES	1
NOS2	NO	NO	NO	NO	NO	NO	NO	YES	1
NOS3	NO	NO	NO	NO	NO	NO	UP	YES	2
NOSIP	NO	NO	NO	NO	NO	NO	NO	YES	1
NOV	NO	NO	NO	NO	NO	NO	NO	YES	1
NOX4	NO	NO	NO	NO	DOWN	NO	NO	NO	1
NPHS1	NO	NO	NO	NO	NO	NO	NO	YES	1
NPL	NO	NO	NO	NO	NO	NO	UP	NO	1
NPNT	NO	NO	NO	NO	NO	YES	NO	NO	1
NPPA	NO	NO	NO	NO	NO	NO	NO	YES	1
NPY	NO	NO	NO	NO	NO	NO	NO	YES	1
NQO1	NO	NO	NO	NO	NO	NO	NO	YES	1
NR1H2	NO	NO	NO	NO	NO	NO	NO	YES	1
NR2F1	DOWN	NO	DOWN	NO	NO	NO	UP	NO	3
NR3C1	NO	NO	NO	NO	NO	NO	NO	YES	1
NR3C2	NO	NO	NO	NO	NO	NO	NO	YES	1
NR4A2	NO	NO	NO	NO	DOWN	NO	NO	NO	1
NRCAM	DOWN	NO	NO	NO	NO	NO	UP	NO	2
NREP	NO	NO	NO	NO	NO	NO	UP	NO	1
NRIP1	UP	NO	UP	UP	NO	NO	UP	NO	4
NRP1	NO	NO	NO	NO	NO	NO	NO	YES	1
NRP2	NO	NO	NO	NO	NO	NO	NO	YES	1
NT5E	NO	NO	UP	NO	NO	NO	UP	NO	2
NTF4	NO	NO	NO	NO	NO	YES	NO	NO	1
NTRK2	NO	NO	UP	NO	NO	YES	UP	NO	3
NUCB2	NO	NO	UP	NO	NO	NO	UP	NO	2
OBSCN	NO	NO	NO	NO	NO	NO	UP	NO	1
OCRL	NO	NO	UP	NO	NO	NO	UP	NO	2
ODF3B	NO	NO	NO	NO	NO	YES	NO	NO	1
OLAH	NO	NO	NO	NO	NO	NO	UP	NO	1
OLFML3	DOWN	NO	DOWN	NO	NO	NO	NO	NO	2
OLR1	NO	NO	NO	NO	NO	NO	NO	YES	1
OPRK1	NO	NO	NO	NO	DOWN	NO	NO	NO	1
OSBPL3	NO	NO	DOWN	NO	NO	NO	NO	NO	1
OSMR	NO	NO	UP	NO	NO	NO	NO	NO	1
OXTR	NO	NO	NO	NO	NO	NO	NO	YES	1
P4HA1	NO	NO	UP	NO	NO	NO	UP	NO	2
PAK3	NO	NO	UP	NO	NO	YES	UP	NO	3
PALLD	NO	NO	NO	NO	DOWN	NO	NO	NO	1
PAM	NO	NO	UP	NO	NO	NO	UP	NO	2
PAMR1	NO	NO	NO	NO	NO	NO	UP	NO	1
PAPPA	NO	NO	NO	NO	NO	NO	NO	YES	1
PAPPA2	UP	UP	UP	NO	NO	YES	UP	YES	6
PAPSS2	NO	NO	NO	NO	NO	NO	UP	NO	1
PARP6	NO	NO	DOWN	NO	NO	NO	NO	NO	1
PCDH17	NO	NO	DOWN	NO	NO	NO	NO	NO	1
PCOLCE	NO	NO	NO	NO	NO	NO	UP	NO	1
PDCD4	NO	NO	UP	NO	NO	NO	NO	NO	1
PDE4D	NO	NO	UP	NO	NO	NO	NO	NO	1
PDGFB	NO	NO	NO	NO	NO	NO	NO	YES	1
PDGFD	NO	NO	NO	NO	NO	NO	UP	NO	1
PDGFRA	NO	NO	NO	NO	NO	NO	UP	NO	1
PDIA3	NO	NO	NO	NO	NO	NO	NO	YES	1
PDLIM2	NO	NO	UP	NO	NO	NO	NO	NO	1
PDLIM4	NO	NO	NO	NO	NO	NO	UP	NO	1
PDPN	NO	NO	NO	NO	NO	NO	UP	NO	1
PDXK	NO	NO	DOWN	NO	NO	NO	NO	NO	1
PEE1	NO	NO	NO	NO	NO	NO	NO	YES	1
PF4	NO	NO	NO	NO	NO	NO	NO	YES	1
PFKP	NO	NO	NO	NO	NO	NO	UP	NO	1
PGF	NO	UP	NO	NO	NO	NO	NO	YES	2
PHLDB1	NO	NO	NO	NO	NO	NO	UP	NO	1
PHYHIP	NO	UP	UP	NO	NO	NO	UP	NO	3
PHYHIPL	NO	NO	UP	NO	NO	NO	NO	NO	1
PIK3AP1	NO	NO	UP	NO	NO	NO	NO	NO	1
PIK3CB	NO	NO	UP	NO	NO	NO	UP	NO	2
PIK3R1	NO	NO	NO	NO	NO	NO	NO	YES	1
PIK3R3	NO	NO	UP	NO	NO	NO	NO	NO	1
PIR	NO	NO	NO	NO	NO	NO	UP	NO	1
PJA1	NO	NO	UP	NO	NO	NO	NO	NO	1
PKM2	NO	NO	UP	NO	NO	NO	NO	NO	1
PKNOX2	NO	NO	NO	NO	NO	NO	UP	NO	1
PKP2	NO	NO	NO	NO	NO	NO	UP	NO	1
PLA2G16	UP	NO	UP	NO	NO	YES	UP	NO	4
PLAC1	NO	NO	NO	NO	NO	NO	NO	YES	1
PLAT	NO	NO	NO	NO	NO	NO	NO	YES	1
PLAU	NO	NO	NO	NO	NO	NO	NO	YES	1
PLAUR	NO	NO	NO	NO	NO	NO	NO	YES	1
PLCG1	NO	NO	NO	NO	NO	NO	NO	YES	1
PLCG2	NO	NO	NO	NO	NO	NO	NO	YES	1
PLCL2	NO	NO	UP	NO	NO	NO	UP	NO	2
PLEC	NO	UP	NO	NO	NO	NO	UP	NO	2
PLEKHA6	NO	NO	NO	NO	NO	NO	UP	NO	1
PLG	NO	NO	NO	NO	NO	NO	NO	YES	1
PLGF	NO	NO	NO	NO	DOWN	NO	NO	NO	1
PLIN2	NO	NO	NO	UP	NO	YES	NO	NO	2
PLTP	NO	NO	NO	NO	NO	NO	UP	NO	1
PLXNC1	NO	NO	UP	NO	NO	NO	NO	NO	1
PMAIP1	NO	NO	DOWN	NO	NO	NO	UP	NO	2
PMEL	NO	NO	NO	NO	NO	YES	NO	NO	1
PMP22	NO	NO	NO	NO	NO	NO	UP	NO	1
PNCK	NO	NO	NO	NO	NO	YES	NO	NO	1
POMC	NO	NO	NO	NO	NO	NO	NO	YES	1
PON1	NO	NO	NO	NO	NO	NO	NO	YES	1
POR	NO	NO	UP	NO	NO	NO	NO	NO	1
PPARA	NO	NO	NO	NO	NO	NO	NO	YES	1
PPARG	NO	NO	NO	NO	NO	NO	NO	YES	1
PPBP	NO	NO	NO	NO	NO	NO	NO	YES	1
PPL	NO	NO	UP	NO	NO	YES	UP	NO	3
PPME1	NO	NO	UP	NO	NO	NO	NO	NO	1
PPP1R16B	NO	NO	NO	NO	NO	YES	NO	NO	1
PPP1R3B	NO	NO	UP	NO	NO	NO	NO	NO	1
PRCP	NO	NO	NO	NO	NO	NO	NO	YES	1
PREP	NO	NO	UP	NO	NO	NO	NO	YES	2
PREX1	NO	NO	UP	NO	NO	NO	NO	NO	1
PRG2	NO	NO	NO	NO	NO	NO	UP	YES	2
PRKAR1A	NO	NO	NO	NO	NO	NO	UP	NO	1
PRKCQ	NO	NO	NO	NO	NO	NO	NO	YES	1
PRKD3	NO	NO	UP	NO	NO	NO	NO	NO	1
PRKDC	NO	NO	NO	NO	NO	NO	NO	YES	1
PROC	NO	NO	NO	NO	NO	NO	NO	YES	1
PROCR	UP	NO	UP	NO	NO	YES	UP	NO	4
PROK1	NO	NO	NO	NO	NO	NO	NO	YES	1
PROM1	NO	NO	NO	NO	NO	NO	UP	NO	1
PROS1	NO	NO	NO	NO	NO	NO	NO	YES	1
PROZ	NO	NO	NO	NO	NO	NO	NO	YES	1
PRRG1	NO	NO	UP	NO	NO	NO	UP	NO	2
PRRX1	NO	NO	NO	NO	NO	NO	UP	NO	1
PRSS8	NO	NO	NO	NO	NO	NO	UP	NO	1
PSG1	NO	NO	UP	NO	NO	NO	NO	NO	1
PSG10P	NO	NO	NO	DOWN	NO	NO	NO	NO	1
PSG11	NO	NO	UP	NO	NO	NO	NO	NO	1
PSG2	NO	NO	NO	NO	NO	NO	UP	NO	1
PSG3	NO	NO	UP	NO	NO	NO	NO	NO	1
PSG6	NO	NO	NO	NO	NO	NO	UP	NO	1
PSG8	NO	NO	UP	NO	NO	NO	NO	NO	1
PSG9	NO	NO	UP	NO	NO	NO	UP	NO	2
PTGER2	NO	NO	NO	NO	NO	NO	UP	NO	1
PTGES3	NO	NO	NO	NO	NO	NO	NO	YES	1
PTGIR	NO	NO	NO	NO	NO	NO	NO	YES	1
PTGS1	NO	NO	NO	NO	NO	NO	NO	YES	1
PTGS2	NO	NO	NO	NO	NO	NO	NO	YES	1
PTPN3	NO	NO	DOWN	NO	NO	NO	NO	NO	1
PTPRD	NO	NO	DOWN	NO	NO	NO	UP	NO	2
PTPRU	NO	NO	UP	NO	NO	NO	NO	NO	1
PTX3	NO	NO	NO	NO	NO	NO	NO	YES	1
PVRL4	UP	UP	UP	UP	NO	NO	NO	NO	4
PYGM	NO	NO	NO	NO	NO	NO	NO	YES	1
QKI	NO	NO	UP	NO	NO	NO	NO	NO	1
QPCT	UP	NO	UP	NO	NO	YES	UP	NO	4
QSOX1	NO	NO	NO	NO	NO	NO	UP	NO	1
RAB15	NO	NO	DOWN	NO	NO	NO	NO	NO	1
RAB17	NO	NO	NO	NO	NO	NO	UP	NO	1
RAB25	NO	NO	UP	NO	NO	NO	UP	NO	2
RAMP2	NO	NO	NO	NO	NO	NO	NO	YES	1
RANBP17	NO	NO	DOWN	NO	NO	NO	NO	NO	1
RARRES2	NO	NO	NO	NO	NO	NO	UP	NO	1
RASA1	NO	NO	NO	NO	NO	NO	NO	YES	1
RASEF	UP	NO	UP	NO	NO	YES	NO	NO	3
RASGRF1	NO	NO	NO	NO	NO	NO	NO	YES	1
RASL12	NO	NO	NO	NO	NO	NO	UP	NO	1
RASSF1	NO	NO	NO	NO	NO	NO	NO	YES	1
RASSF7	NO	NO	NO	NO	NO	NO	UP	NO	1
RBBP6	NO	NO	DOWN	NO	NO	NO	NO	NO	1
RBP4	NO	NO	NO	NO	NO	NO	NO	YES	1
RCAN1	NO	NO	NO	NO	NO	NO	UP	NO	1
RDH13	UP	UP	UP	NO	NO	NO	NO	NO	3
RELA	NO	NO	NO	NO	NO	NO	NO	YES	1
REN	NO	NO	NO	NO	NO	NO	NO	YES	1
RENBP	NO	NO	NO	NO	NO	NO	UP	NO	1
RFK	NO	NO	UP	NO	NO	NO	UP	NO	2
RGL1	NO	NO	NO	NO	NO	NO	UP	NO	1
RGS10	NO	NO	NO	NO	NO	NO	UP	NO	1
RGS2	NO	NO	NO	NO	NO	NO	NO	YES	1
RIMS3	NO	NO	NO	NO	NO	NO	UP	NO	1
RIOK2	NO	NO	NO	NO	NO	NO	NO	YES	1
RNF128	NO	NO	NO	NO	DOWN	NO	NO	NO	1
RNF2	NO	NO	UP	NO	NO	NO	NO	NO	1
ROBO4	NO	NO	NO	NO	DOWN	NO	NO	NO	1
ROCK2	NO	NO	NO	NO	NO	NO	NO	YES	1
RPS17	NO	NO	NO	DOWN	NO	NO	NO	NO	1
RPS6KA5	NO	NO	UP	NO	NO	NO	NO	NO	1
RPS6KB1	NO	NO	NO	NO	NO	NO	NO	YES	1
RRM2	NO	NO	UP	NO	NO	NO	NO	NO	1
RUNDC2A	NO	NO	DOWN	NO	NO	NO	NO	NO	1
RXRA	NO	NO	NO	NO	NO	NO	NO	YES	1
S100A14	NO	NO	NO	NO	NO	YES	UP	NO	2
S100A6	NO	NO	NO	NO	NO	NO	UP	NO	1
S100A8	NO	NO	NO	DOWN	DOWN	NO	NO	NO	2
S100B	NO	NO	NO	NO	NO	NO	NO	YES	1
S1PR1	NO	NO	NO	NO	DOWN	NO	NO	NO	1
SAPCD2	NO	NO	NO	NO	NO	YES	NO	NO	1
SASH1	UP	UP	UP	UP	NO	NO	UP	NO	5
SBSPON	NO	NO	NO	DOWN	NO	NO	NO	NO	1
SCARB1	UP	NO	UP	NO	NO	NO	UP	NO	3
SCARF1	NO	NO	NO	NO	NO	NO	NO	YES	1
SCD	NO	NO	NO	NO	NO	NO	UP	NO	1
SCN9A	NO	NO	NO	NO	NO	NO	UP	NO	1
SCNN1A	NO	NO	NO	NO	NO	NO	NO	YES	1
SCNN1B	NO	NO	NO	NO	NO	NO	UP	YES	2
SCNN1D	NO	NO	NO	NO	NO	NO	NO	YES	1
SCNN1G	NO	NO	NO	NO	NO	NO	NO	YES	1
SEC23A	NO	NO	UP	NO	NO	NO	NO	NO	1
SELE	NO	NO	NO	NO	NO	NO	NO	YES	1
SELL	NO	NO	NO	NO	NO	NO	NO	YES	1
SELP	NO	NO	NO	NO	NO	NO	NO	YES	1
SEMA3G	NO	NO	UP	NO	NO	NO	NO	NO	1
SEMA4C	NO	UP	NO	NO	NO	NO	UP	NO	2
SEMA6A	NO	NO	NO	NO	NO	NO	NO	YES	1
SEMA7A	NO	NO	UP	NO	NO	NO	UP	NO	2
SEPP1	DOWN	NO	NO	NO	NO	NO	UP	NO	2
SEPX1	NO	NO	UP	NO	NO	NO	NO	NO	1
SERPINA3	NO	NO	UP	NO	NO	NO	NO	YES	2
SERPINA5	NO	NO	NO	NO	NO	NO	NO	YES	1
SERPINB8	NO	NO	NO	NO	NO	NO	NO	YES	1
SERPINB9	NO	NO	UP	UP	NO	NO	UP	NO	3
SERPINC1	NO	NO	NO	NO	NO	NO	NO	YES	1
SERPIND1	NO	NO	NO	NO	NO	NO	NO	YES	1
SERPINE1	NO	NO	NO	NO	NO	NO	UP	YES	2
SERPINF1	NO	NO	NO	NO	NO	NO	UP	NO	1
SFN	NO	NO	NO	NO	NO	YES	NO	NO	1
SFXN3	NO	NO	UP	NO	NO	NO	UP	NO	2
SH3BGRL	NO	NO	NO	NO	NO	NO	UP	NO	1
SH3BP5	UP	NO	UP	UP	NO	YES	UP	NO	5
SH3PXD2A	UP	NO	UP	NO	NO	NO	UP	NO	3
SH3TC2	NO	NO	DOWN	NO	NO	NO	NO	NO	1
SHC1	NO	NO	NO	NO	NO	NO	NO	YES	1
SHPRH	NO	NO	DOWN	NO	NO	NO	NO	NO	1
SIGLEC6	UP	UP	UP	UP	NO	YES	UP	YES	7
SIPA1L1	NO	NO	UP	NO	NO	NO	UP	NO	2
SLAMF1	NO	NO	DOWN	NO	NO	NO	UP	NO	2
SLC11A1	NO	NO	NO	NO	NO	YES	UP	NO	2
SLC16A1	NO	NO	UP	NO	NO	NO	NO	NO	1
SLC16A10	NO	NO	NO	NO	NO	NO	UP	NO	1
SLC16A3	NO	NO	UP	NO	NO	YES	UP	NO	3
SLC19A3	NO	NO	NO	NO	NO	NO	UP	NO	1
SLC1A1	NO	NO	NO	NO	NO	NO	UP	NO	1
SLC1A5	NO	NO	NO	NO	NO	NO	NO	YES	1
SLC20A1	DOWN	NO	NO	NO	NO	NO	NO	NO	1
SLC22A3	NO	NO	DOWN	NO	NO	NO	UP	NO	2
SLC22A5	NO	NO	NO	NO	NO	NO	NO	YES	1
SLC23A2	DOWN	NO	DOWN	NO	NO	NO	NO	NO	2
SLC25A27	NO	NO	DOWN	NO	NO	NO	NO	NO	1
SLC25A35	NO	NO	DOWN	NO	NO	NO	NO	NO	1
SLC26A2	NO	NO	NO	NO	NO	NO	UP	NO	1
SLC26A6	UP	NO	NO	NO	NO	NO	NO	NO	1
SLC27A2	NO	NO	DOWN	NO	NO	NO	UP	NO	2
SLC2A1	NO	NO	UP	NO	NO	NO	UP	NO	2
SLC2A3	NO	NO	NO	NO	NO	NO	UP	NO	1
SLC35F2	NO	NO	UP	NO	NO	NO	UP	NO	2
SLC39A6	NO	NO	UP	NO	NO	NO	NO	NO	1
SLC39A8	NO	NO	UP	NO	NO	NO	NO	NO	1
SLC44A3	NO	NO	NO	NO	NO	YES	NO	NO	1
SLC6A10P	NO	NO	UP	NO	NO	NO	NO	NO	1
SLC6A4	NO	NO	NO	NO	NO	NO	NO	YES	1
SLC6A8	UP	NO	UP	NO	NO	YES	UP	NO	4
SLC7A4	NO	NO	UP	NO	NO	NO	UP	NO	2
SLC7A7	NO	NO	NO	NO	NO	NO	UP	NO	1
SLC9A3	NO	NO	NO	NO	NO	NO	NO	YES	1
SLCO2A1	UP	UP	UP	NO	NO	NO	UP	NO	4
SLCO2B1	NO	NO	NO	NO	NO	NO	UP	NO	1
SLCO4A1	NO	NO	NO	NO	NO	YES	NO	NO	1
SLCO4A1	NO	NO	UP	NO	NO	NO	NO	NO	1
SLIT2	NO	NO	NO	NO	NO	NO	UP	NO	1
SLITRK4	NO	NO	NO	NO	DOWN	NO	NO	NO	1
SMARCA1	NO	NO	UP	NO	NO	NO	NO	NO	1
SMPDL3A	NO	NO	DOWN	NO	NO	NO	NO	NO	1
SNX10	NO	NO	NO	NO	NO	NO	UP	NO	1
SOCS3	NO	NO	NO	NO	NO	NO	NO	YES	1
SOCS6	NO	NO	UP	NO	NO	NO	NO	NO	1
SOD1	DOWN	-	DOWN	NO	NO	NO	UP	YES	5
SOD2	NO	NO	NO	NO	NO	NO	NO	YES	1
SOD3	NO	NO	NO	NO	NO	NO	NO	YES	1
SOX7	NO	NO	NO	NO	DOWN	NO	NO	NO	1
SPAG4	UP	UP	UP	NO	NO	YES	UP	NO	5
SPARC	NO	NO	NO	NO	NO	NO	NO	YES	1
SPINK5	NO	NO	DOWN	NO	NO	NO	NO	NO	1
SPON1	NO	NO	DOWN	NO	NO	NO	NO	NO	1
SPP1	NO	UP	NO	NO	NO	NO	UP	YES	3
SPTLC3	UP	NO	UP	NO	NO	NO	UP	NO	3
SRC	NO	NO	NO	NO	NO	NO	NO	YES	1
SREBF1	NO	NO	UP	NO	NO	NO	UP	NO	2
SRI	NO	NO	UP	NO	NO	NO	UP	NO	2
SRPX	NO	NO	DOWN	NO	NO	NO	UP	NO	2
SRPX2	NO	NO	DOWN	NO	NO	NO	UP	NO	2
SSFA2	NO	NO	UP	NO	NO	NO	NO	NO	1
ST13	NO	NO	NO	NO	NO	NO	NO	YES	1
ST8SIA4	NO	NO	NO	NO	NO	NO	NO	YES	1
STAT1	NO	NO	NO	NO	NO	NO	NO	YES	1
STAT3	NO	NO	NO	NO	NO	NO	NO	YES	1
STAT5A	NO	NO	NO	NO	NO	NO	NO	YES	1
STBD1	NO	NO	NO	NO	NO	YES	NO	NO	1
STC2	NO	NO	NO	NO	DOWN	NO	NO	NO	1
STEAP4	NO	NO	UP	NO	NO	NO	UP	NO	2
STK24	NO	NO	UP	NO	NO	NO	NO	NO	1
STOX1	NO	NO	NO	NO	NO	NO	NO	YES	1
STS	NO	NO	NO	NO	NO	NO	UP	NO	1
STUB1	NO	NO	NO	NO	NO	NO	NO	YES	1
STXBP3	NO	NO	DOWN	NO	NO	NO	NO	NO	1
SULF1	NO	NO	DOWN	NO	NO	NO	NO	NO	1
SWAP70	NO	NO	UP	NO	NO	NO	NO	NO	1
SYDE1	UP	NO	UP	NO	NO	NO	UP	NO	3
SYNPO2L	NO	NO	NO	NO	NO	NO	UP	NO	1
SYT16	NO	NO	UP	NO	NO	NO	NO	NO	1
SYT17	NO	NO	DOWN	NO	NO	NO	NO	NO	1
TAC1	NO	NO	NO	NO	NO	NO	NO	YES	1
TAC3	NO	NO	NO	NO	NO	NO	NO	YES	1
TACR1	NO	NO	NO	NO	NO	NO	NO	YES	1
TACR2	NO	NO	NO	NO	NO	NO	NO	YES	1
TACR3	NO	NO	NO	NO	NO	NO	NO	YES	1
TAGLN	NO	NO	NO	NO	NO	NO	UP	NO	1
TAP1	NO	NO	NO	NO	NO	NO	NO	YES	1
TAP2	NO	NO	NO	NO	NO	NO	NO	YES	1
TAPBP	NO	NO	NO	NO	NO	NO	NO	YES	1
TARBP1	NO	NO	DOWN	NO	NO	NO	NO	NO	1
TBXA2R	NO	NO	NO	NO	NO	NO	NO	YES	1
TBXAS1	NO	NO	NO	NO	NO	NO	UP	NO	1
TCEAL2	NO	NO	UP	NO	NO	NO	NO	NO	1
TCF19	NO	NO	UP	NO	NO	NO	NO	NO	1
TCF21	NO	NO	NO	NO	NO	NO	UP	NO	1
TCL1B	NO	NO	UP	NO	NO	NO	NO	NO	1
TCL6	NO	NO	NO	NO	NO	NO	UP	NO	1
TDO2	NO	NO	NO	NO	NO	NO	NO	YES	1
TECR	NO	NO	NO	NO	NO	NO	UP	NO	1
TEK	NO	NO	NO	NO	NO	NO	NO	YES	1
TESK2	NO	NO	UP	NO	NO	NO	NO	NO	1
TET3	NO	NO	UP	UP	NO	NO	NO	NO	2
TFAP2A	NO	NO	NO	NO	NO	NO	UP	NO	1
TFDP2	DOWN	NO	NO	NO	NO	NO	NO	NO	1
TFPI	NO	NO	NO	NO	NO	NO	UP	YES	2
TGFA	NO	NO	NO	NO	NO	NO	NO	YES	1
TGFB1	NO	NO	UP	NO	NO	NO	UP	YES	3
TGFB2	NO	NO	NO	NO	NO	NO	NO	YES	1
TGFB3	NO	NO	NO	NO	NO	NO	NO	YES	1
TGFBR1	NO	NO	NO	NO	NO	NO	NO	YES	1
TGFBR2	NO	NO	NO	NO	NO	NO	NO	YES	1
TGFBR3	NO	NO	NO	NO	NO	NO	NO	YES	1
TGOLN2	NO	NO	UP	NO	NO	NO	NO	NO	1
TH	NO	NO	NO	NO	NO	NO	NO	YES	1
THBD	NO	NO	NO	NO	NO	NO	NO	YES	1
THBS1	NO	NO	NO	NO	NO	NO	NO	YES	1
THY1	NO	NO	NO	DOWN	NO	NO	NO	NO	1
TIAM1	NO	NO	DOWN	NO	NO	NO	NO	NO	1
TIMP1	NO	NO	NO	NO	NO	NO	NO	YES	1
TIMP2	NO	NO	NO	NO	NO	NO	NO	YES	1
TIMP3	NO	NO	NO	NO	DOWN	NO	NO	YES	2
TIMP4	NO	NO	NO	NO	NO	NO	UP	NO	1
TKT	NO	NO	NO	NO	NO	NO	UP	NO	1
TLR2	NO	NO	NO	NO	NO	NO	NO	YES	1
TLR3	NO	NO	NO	NO	NO	NO	NO	YES	1
TLR4	NO	NO	NO	NO	NO	NO	NO	YES	1
TM9SF2	NO	NO	UP	NO	NO	NO	NO	NO	1
TMC1	NO	NO	DOWN	NO	NO	NO	NO	NO	1
TMEM136	DOWN	NO	DOWN	NO	NO	NO	NO	NO	2
TMEM139	NO	NO	DOWN	NO	NO	NO	NO	NO	1
TMEM141	UP	NO	NO	NO	NO	NO	NO	NO	1
TMEM168	DOWN	NO	DOWN	NO	NO	NO	NO	NO	2
TMEM176A	NO	NO	NO	NO	NO	NO	UP	NO	1
TMEM178A	NO	NO	NO	NO	NO	YES	NO	NO	1
TMEM38B	NO	NO	UP	NO	NO	NO	NO	NO	1
TMEM45A	UP	NO	NO	NO	NO	NO	UP	NO	2
TNF	NO	NO	NO	NO	NO	NO	NO	YES	1
TNFAIP2	NO	NO	NO	NO	NO	YES	UP	NO	2
TNFRSF11B	NO	NO	NO	NO	NO	NO	NO	YES	1
TNFRSF1A	NO	NO	NO	NO	NO	NO	NO	YES	1
TNFRSF1B	NO	NO	NO	NO	NO	NO	NO	YES	1
TNFRSF8	NO	NO	NO	NO	NO	NO	NO	YES	1
TNFSF10	NO	UP	NO	NO	NO	NO	NO	NO	1
TNFSF12	NO	NO	NO	NO	DOWN	NO	NO	NO	1
TNR	NO	NO	NO	NO	NO	NO	NO	YES	1
TP53	NO	NO	NO	NO	NO	NO	NO	YES	1
TPBG	UP	NO	UP	UP	NO	YES	UP	NO	5
TPCN1	NO	NO	DOWN	NO	NO	NO	NO	NO	1
TPI1	NO	NO	UP	NO	NO	NO	NO	NO	1
TPP1	NO	NO	UP	NO	NO	NO	NO	NO	1
TREM1	UP	UP	UP	NO	NO	YES	UP	NO	5
TREML2	NO	NO	NO	NO	NO	NO	UP	NO	1
TRIM14	NO	NO	UP	NO	NO	NO	NO	NO	1
TRIM24	NO	NO	UP	NO	NO	NO	UP	YES	3
TRIM29	NO	NO	NO	NO	NO	NO	UP	NO	1
TRIM45	NO	NO	DOWN	NO	NO	NO	NO	NO	1
TRIM58	NO	NO	UP	NO	NO	NO	NO	NO	1
TRIP10	NO	NO	NO	NO	NO	NO	UP	NO	1
TRPV6	NO	NO	DOWN	NO	NO	NO	NO	NO	1
TSHR	NO	NO	NO	NO	NO	NO	NO	YES	1
TSNARE1	NO	NO	NO	NO	NO	YES	NO	NO	1
TSPAN12	DOWN	NO	NO	NO	NO	NO	NO	NO	1
TUBA4A	NO	NO	NO	NO	NO	NO	UP	NO	1
TXNRD1	NO	NO	NO	NO	NO	NO	UP	NO	1
TYRO3	NO	NO	NO	NO	NO	NO	NO	YES	1
UACA	NO	NO	DOWN	NO	NO	NO	NO	NO	1
UBR1	NO	NO	UP	NO	NO	NO	NO	NO	1
ULBP1	NO	NO	NO	NO	NO	YES	NO	NO	1
USP33	NO	NO	DOWN	NO	NO	NO	NO	NO	1
UTS2	NO	NO	NO	NO	NO	NO	NO	YES	1
VCAM1	NO	NO	NO	NO	DOWN	NO	UP	YES	3
VCAN	NO	NO	NO	NO	NO	NO	NO	YES	1
VDR	UP	NO	UP	NO	NO	NO	NO	YES	3
VEGFA	NO	UP	NO	NO	NO	NO	NO	YES	2
VEGFB	NO	NO	NO	NO	NO	NO	NO	YES	1
VEGFC	NO	NO	NO	NO	NO	NO	NO	YES	1
VIM	NO	-	NO	NO	NO	NO	NO	NO	1
VPS13B	NO	NO	DOWN	NO	NO	NO	NO	NO	1
VSIG4	NO	NO	NO	NO	NO	NO	UP	NO	1
VTCN1	NO	NO	NO	NO	NO	NO	UP	NO	1
VWF	NO	NO	UP	NO	NO	NO	NO	YES	2
WDR59	NO	NO	DOWN	NO	NO	NO	NO	NO	1
WDR60	NO	NO	UP	NO	NO	YES	NO	NO	2
WFDC1	NO	NO	NO	NO	NO	NO	UP	NO	1
WFS1	NO	NO	NO	NO	NO	NO	UP	NO	1
WLS	NO	NO	NO	NO	DOWN	NO	UP	NO	2
WNT2	NO	NO	DOWN	NO	NO	NO	UP	NO	2
WNT5A	NO	NO	NO	NO	NO	NO	UP	NO	1
WWP1	NO	NO	NO	NO	NO	NO	NO	YES	1
WWP2	NO	NO	NO	NO	NO	NO	NO	YES	1
XRCC1	NO	NO	NO	NO	NO	NO	NO	YES	1
YIPF4	NO	NO	UP	NO	NO	NO	NO	NO	1
YOD1	NO	NO	UP	NO	NO	NO	NO	NO	1
ZBTB16	NO	NO	NO	NO	NO	NO	UP	NO	1
ZBTB20	NO	NO	DOWN	NO	NO	NO	NO	NO	1
ZC2HC1A	NO	NO	NO	NO	NO	NO	UP	NO	1
ZCCHC2	NO	NO	UP	NO	NO	NO	UP	NO	2
ZFAND5	DOWN	NO	NO	NO	NO	NO	NO	NO	1
ZNF114	NO	NO	UP	NO	NO	YES	NO	NO	2
ZNF117	NO	NO	DOWN	NO	NO	NO	NO	NO	1
ZNF175	NO	NO	UP	UP	NO	NO	UP	NO	3
ZNF185	NO	NO	NO	NO	NO	NO	UP	NO	1
ZNF44	NO	NO	UP	NO	NO	NO	NO	NO	1
ZNF554	NO	NO	DOWN	NO	NO	NO	NO	NO	1
ZNF555	NO	NO	DOWN	NO	NO	NO	NO	NO	1
ZNF614	NO	NO	NO	NO	NO	NO	UP	NO	1
ZNF702P	NO	NO	DOWN	NO	NO	NO	NO	NO	1
ZNF83	NO	NO	DOWN	NO	NO	NO	NO	NO	1
