## Supplemental Table 7 for "Landscape of Dysregulated Placental RNA Editing Associated with Preeclampsia"

### Sheet: GO.BP
Supplemental Table S7. Enrichment of genes with DESs in GO terms and KEGG pathways.
GO: gene ontology; BP: biological process; BgRatio: the ratios of input genes in the given background gene sets
ID	Description	GeneRatio	BgRatio	pvalue	p.adjust	qvalue	geneID	Count
GO:0043087	regulation of GTPase activity	54/953	481/18493	6.22247e-08	0.000168108	0.000158075	TBC1D8B/PIP5K1A/F11R/STARD13/DAB2IP/FAM13A/OPHN1/RAPGEF1/RASA1/RINL/SBF2/AGAP1/AGAP4/AGAP9/ARHGAP17/ERBB2/LIMS1/PICALM/RABGAP1L/RSU1/TBC1D5/AGAP5/AGAP7P/ARAP3/ARFGAP2/ARHGAP26/ARHGAP45/ARHGEF12/CCDC125/CCL5/CHML/EVI5/FAM13B/HACD3/INPP5B/LRCH1/MYO9A/NPRL3/PGAM5/PLEKHG6/PLXNB1/RAB3GAP1/RABEP1/RABEP2/RANGAP1/RAPGEF2/RASA4/RICTOR/SGSM2/SNX9/SOS1/TNK2/TRAPPC6A/WNK1	54
GO:0043547	positive regulation of GTPase activity	48/953	405/18493	6.54625e-08	0.000168108	0.000158075	TBC1D8B/PIP5K1A/F11R/STARD13/DAB2IP/FAM13A/OPHN1/RAPGEF1/RASA1/RINL/AGAP1/AGAP4/AGAP9/ARHGAP17/ERBB2/LIMS1/PICALM/RABGAP1L/RSU1/TBC1D5/AGAP5/AGAP7P/ARAP3/ARFGAP2/ARHGAP26/ARHGAP45/ARHGEF12/CCDC125/CCL5/CHML/EVI5/FAM13B/HACD3/INPP5B/MYO9A/NPRL3/PGAM5/PLEKHG6/PLXNB1/RAB3GAP1/RABEP1/RABEP2/RANGAP1/RAPGEF2/RASA4/SGSM2/SNX9/SOS1	48
GO:0072659	protein localization to plasma membrane	31/953	244/18493	3.30625e-06	0.00566031	0.00532249	PIP5K1A/PRKCZ/F11R/ANK3/EMP2/STX4/EGFR/MPP5/PDPK1/PICALM/RAB10/TTC7B/ATP1B3/BCL2L1/CNST/EZR/FLNA/JUP/LYPLA1/MAP7/PACS2/PPFIA1/PPIL2/PRKCH/RAB3B/RAPGEF2/RILPL2/SQSTM1/STX3/TGFB1/VAMP8	31
GO:0034330	cell junction organization	34/953	287/18493	5.41872e-06	0.00695764	0.00654239	PIP5K1A/F11R/BCL2/LIMCH1/OPHN1/RAPGEF1/DUSP22/ITGB4/KIFC3/LIMS1/MPP5/PDPK1/PLEC/PVR/DAPK3/DLG5/FERMT2/FLNA/GRHL1/JUP/LAMA3/MYO9A/PARD6B/PERP/PLEKHA7/PRKCA/PRKCH/RAP1B/RAPGEF2/RHOA/SLC9A1/TESK2/TGFB1/WDPCP	34
GO:0006491	N-glycan processing	7/953	16/18493	7.16786e-06	0.00736282	0.0069234	MAN1C1/FUT8/GANAB/GNPTG/MAN1A2/MGAT4A/PRKCSH	7
GO:1990778	protein localization to cell periphery	34/953	294/18493	9.14934e-06	0.00783183	0.00736441	PIP5K1A/PRKCZ/F11R/ANK3/EMP2/STX4/EGFR/MPP5/PDPK1/PICALM/RAB10/TTC7B/ANLN/ATP1B3/BCL2L1/CLIP1/CNST/EZR/FLNA/GPSM2/JUP/LYPLA1/MAP7/PACS2/PPFIA1/PPIL2/PRKCH/RAB3B/RAPGEF2/RILPL2/SQSTM1/STX3/TGFB1/VAMP8	34
GO:0016482	cytosolic transport	22/953	154/18493	1.36621e-05	0.0100241	0.00942581	RHOBTB3/EMP2/MAP2K2/SPAG9/HOOK3/MON2/RBSN/TBC1D5/VPS51/WASH3P/WASHC1/AP2A1/EPS15/EVI5/EZR/GBF1/HEATR5A/RAB6A/SGSM2/STX5/SYT7/VPS26A	22
GO:0007565	female pregnancy	25/953	191/18493	1.72066e-05	0.0110467	0.0103874	LEP/FBLN1/STAT5B/BCL2/EMP2/PSG1/PSG7/LNPEP/PAPPA/PPARD/PSG6/ACSL4/ARID1A/ASH1L/BMPR2/CALR/CTSB/HPGD/IGFBP7/PSG11/PSG3/PSG5/SLC2A1/STS/TGFB1	25
GO:0070646	protein modification by small protein removal	33/953	292/18493	1.98802e-05	0.0113449	0.0106679	PSMB2/FOXK1/MDM4/PSMD7/USP42/ADRM1/FOXK2/PSMD12/SENP6/TRAF3/USP3/USP34/USP4/BABAM1/COPS2/COPS5/INO80D/ITCH/MDM2/PSMA5/PSMB5/PSMD11/PSMD9/RAD23A/RHOA/RIPK1/SMAD4/TAB1/UFD1/USP33/USP43/USP46/USP48	33
GO:0001890	placenta development	21/953	149/18493	2.61988e-05	0.013241	0.0124508	LEP/ADAM19/EGFR/GCM1/HTRA1/PKD1/PLAC1/PPARD/ARID1A/ASH1L/BMPR2/BPTF/CTSB/DNAJB6/HS6ST1/HSD17B2/PPARG/SETD2/STK3/STK4/WNT2	21
GO:0044706	multi-multicellular organism process	27/953	221/18493	2.83589e-05	0.013241	0.0124508	LEP/FBLN1/STAT5B/BCL2/EMP2/PSG1/PSG7/LNPEP/PAPPA/PPARD/PSG6/ACSL4/ARID1A/ASH1L/B4GALT1/BMPR2/CALR/CTSB/HPGD/IGFBP7/MAFF/PSG11/PSG3/PSG5/SLC2A1/STS/TGFB1	27
GO:0007163	establishment or maintenance of cell polarity	25/953	199/18493	3.47336e-05	0.0148405	0.0139548	PRKCZ/CYTH3/CLIC4/RHOBTB3/OPHN1/CAP2/HSP90AA1/MPP5/PKD1/RAB10/DLG5/GBF1/GPSM2/MAP1B/MAP7/MAPKAP1/MARK3/MYO9A/PARD6B/RAP1B/RHOA/RICTOR/SLC9A1/SYNJ2BP/WDPCP	25
GO:0016579	protein deubiquitination	31/953	276/18493	3.95551e-05	0.0148405	0.0139548	PSMB2/FOXK1/MDM4/PSMD7/USP42/ADRM1/FOXK2/PSMD12/TRAF3/USP3/USP34/USP4/BABAM1/COPS5/INO80D/ITCH/MDM2/PSMA5/PSMB5/PSMD11/PSMD9/RAD23A/RHOA/RIPK1/SMAD4/TAB1/UFD1/USP33/USP43/USP46/USP48	31
GO:0034329	cell junction assembly	28/953	238/18493	4.04532e-05	0.0148405	0.0139548	PIP5K1A/F11R/BCL2/LIMCH1/OPHN1/RAPGEF1/DUSP22/ITGB4/LIMS1/MPP5/PDPK1/PLEC/DAPK3/DLG5/FERMT2/FLNA/JUP/LAMA3/MYO9A/PARD6B/PRKCA/PRKCH/RAP1B/RAPGEF2/RHOA/SLC9A1/TESK2/WDPCP	28
GO:0042921	glucocorticoid receptor signaling pathway	6/953	15/18493	6.1743e-05	0.0211408	0.0198791	NCOA6/ARID1A/CALR/NEDD4/NR3C1/RBM14	6
GO:0016197	endosomal transport	25/953	208/18493	7.24954e-05	0.0219617	0.020651	RHOBTB3/SPAG9/PICALM/RAB10/RBSN/TBC1D5/VPS51/WASH3P/WASHC1/ANXA8L1/AP5B1/AP5Z1/EPS15/EVI5/GBF1/HEATR5A/RAB11FIP3/RAB6A/SGSM2/SNX9/SQSTM1/STX5/VPS26A/VPS37B/VPS39	25
GO:0007160	cell-matrix adhesion	26/953	222/18493	8.11485e-05	0.0219617	0.020651	PIP5K1A/PRKCZ/BCL2/LIMCH1/PLEKHA2/EMP2/RASA1/ACER2/DUSP22/ITGB4/LIMS1/MUC4/PDPK1/PECAM1/PKD1/DAPK3/FERMT2/ITGB3/JUP/LYPD5/PPFIA1/RHOA/SLC9A1/TESK2/THBS3/WDPCP	26
GO:0006914	autophagy	44/953	466/18493	8.12446e-05	0.0219617	0.020651	LEP/BCL2/CLN3/HERC1/LAMTOR4/AMBRA1/ATP6V1B1/HSP90AA1/ITGB4/TBC1D5/VPS51/WASHC1/ATG14/ATG4B/ATP6V1C2/BAD/C19orf12/CSNK2A2/DAPK1/DAPK3/EXOC8/LAMP2/NEDD4/NPRL3/PACS2/PGAM5/PIK3C2B/PRKAG2/RAB3GAP1/SIRT2/SLC38A9/SQSTM1/SREBF1/TPCN1/USP33/VAMP8/VPS26A/VPS37B/VPS39/VPS41/WAC/WDFY3/WDR45B/WDR6	44
GO:0061919	process utilizing autophagic mechanism	44/953	466/18493	8.12446e-05	0.0219617	0.020651	LEP/BCL2/CLN3/HERC1/LAMTOR4/AMBRA1/ATP6V1B1/HSP90AA1/ITGB4/TBC1D5/VPS51/WASHC1/ATG14/ATG4B/ATP6V1C2/BAD/C19orf12/CSNK2A2/DAPK1/DAPK3/EXOC8/LAMP2/NEDD4/NPRL3/PACS2/PGAM5/PIK3C2B/PRKAG2/RAB3GAP1/SIRT2/SLC38A9/SQSTM1/SREBF1/TPCN1/USP33/VAMP8/VPS26A/VPS37B/VPS39/VPS41/WAC/WDFY3/WDR45B/WDR6	44
GO:0042147	retrograde transport, endosome to Golgi	14/953	84/18493	9.22112e-05	0.0236798	0.0222666	RHOBTB3/SPAG9/RBSN/TBC1D5/VPS51/WASH3P/WASHC1/EVI5/GBF1/HEATR5A/RAB6A/SGSM2/STX5/VPS26A	14
GO:0007044	cell-substrate junction assembly	15/953	95/18493	9.92124e-05	0.0242645	0.0228164	PIP5K1A/BCL2/LIMCH1/DUSP22/ITGB4/LIMS1/PDPK1/PLEC/DAPK3/FERMT2/LAMA3/RHOA/SLC9A1/TESK2/WDPCP	15
GO:1905475	regulation of protein localization to membrane	22/953	177/18493	0.000117659	0.0274681	0.0258288	PRKCZ/BCL2/ANK3/STX4/TFDP2/EGFR/ERBB2/PDPK1/PICALM/BAD/BCL2L1/CNST/EZR/LYPLA1/PPFIA1/PRKCH/SQSTM1/STX3/TCAF2/TGFB1/VAMP8/ZMYND8	22
GO:0031958	corticosteroid receptor signaling pathway	6/953	17/18493	0.000139676	0.0311903	0.0293288	NCOA6/ARID1A/CALR/NEDD4/NR3C1/RBM14	6
GO:0031589	cell-substrate adhesion	34/953	338/18493	0.000156251	0.0334377	0.0314421	PIP5K1A/PRKCZ/FBLN1/BCL2/LIMCH1/PLEKHA2/EMP2/RASA1/ACER2/ARPC2/DUSP22/ITGB4/LIMS1/MUC4/PDPK1/PECAM1/PKD1/PPARD/RSU1/CALR/DAPK3/EMILIN2/FERMT2/FLNA/ITGB3/JUP/LYPD5/PPFIA1/RHOA/RREB1/SLC9A1/TESK2/THBS3/WDPCP	34
GO:0035601	protein deacylation	16/953	111/18493	0.000177893	0.0351318	0.033035	MBD3/ABHD12/HDAC5/KDM5A/RBBP4/ABHD17A/HMG20B/LYPLA1/MTA3/PRKD2/RBM14/RCOR1/SIRT2/SREBF1/TBL1XR1/TGFB1	16
GO:1904375	regulation of protein localization to cell periphery	16/953	111/18493	0.000177893	0.0351318	0.033035	PRKCZ/STX4/EGFR/PDPK1/PICALM/BCL2L1/CNST/EZR/GPSM2/LYPLA1/PPFIA1/PRKCH/SQSTM1/STX3/TGFB1/VAMP8	16
GO:0045785	positive regulation of cell adhesion	38/953	397/18493	0.000184688	0.0351318	0.033035	LEP/PRKCZ/CYTH3/STAT5B/PLEKHA2/ANK3/EMP2/STX4/ADAM19/ANXA1/ARPC2/CD46/ERBB2/LIMS1/PDPK1/RSU1/TGM2/BAD/CALR/CCL5/CD47/CD74/EBI3/EFNB1/EMILIN2/FLNA/FSTL3/JUP/MAP3K8/PIEZO1/PNP/PRKCA/PRKD2/RHOA/RREB1/STX3/TFE3/TGFB1	38
GO:0098732	macromolecule deacylation	16/953	112/18493	0.000197802	0.0362449	0.0340818	MBD3/ABHD12/HDAC5/KDM5A/RBBP4/ABHD17A/HMG20B/LYPLA1/MTA3/PRKD2/RBM14/RCOR1/SIRT2/SREBF1/TBL1XR1/TGFB1	16
GO:0097284	hepatocyte apoptotic process	5/953	12/18493	0.00021017	0.0362449	0.0340818	DNMT3A/CFLAR/BCL2L1/STK3/STK4	5
GO:0006891	intra-Golgi vesicle-mediated transport	8/953	33/18493	0.000211711	0.0362449	0.0340818	COPE/COPZ1/COG3/COPA/COPG1/CUX1/RAB6A/TRAPPC3	8
GO:0007265	Ras protein signal transduction	40/953	430/18493	0.000230233	0.0370229	0.0348133	TIMP2/CYTH3/RHOBTB3/DAB2IP/OPHN1/RAPGEF1/RASA1/DNMT1/PECAM1/RAB10/RAB2B/SH2B2/ARAP3/ARHGEF12/AUTS2/CCDC125/ELMO1/EPS8L2/GBF1/GPSM2/HACD3/KCTD13/LIMK1/MAPKAP1/PHACTR4/PLEKHG6/PSD4/RAB2A/RAB3B/RAB6A/RAP1B/RAPGEF2/RASA4/RASSF1/RHOA/RREB1/SOS1/SOS2/SQSTM1/SYNJ2BP	40
GO:0048193	Golgi vesicle transport	35/953	359/18493	0.000230672	0.0370229	0.0348133	CYTH3/ANK3/COPE/COPZ1/CREB3L2/KIF2A/KLC1/MON2/RAB10/RBSN/AP2A1/ARFGAP2/CNST/COG3/COG7/COPA/COPG1/CUX1/DCTN4/EPS15/ERGIC3/GBF1/KDELR2/LYPLA1/PPP6R3/RAB6A/SCAMP2/SEC31A/SERPINA1/SGSM2/SNAP23/STX5/TRAPPC3/TRAPPC6A/WHAMMP3	35
GO:1903076	regulation of protein localization to plasma membrane	14/953	93/18493	0.000280395	0.0436396	0.0410351	STX4/EGFR/PDPK1/PICALM/BCL2L1/CNST/EZR/LYPLA1/PPFIA1/PRKCH/SQSTM1/STX3/TGFB1/VAMP8	14

### Sheet: GO.MF
MF: molecular function
ID	Description	GeneRatio	BgRatio	pvalue	p.adjust	qvalue	geneID	Count
GO:0045296	cadherin binding	43/966	323/17632	6.26952e-08	5.57361e-05	5.306e-05	PPP1R13L/FAM129B/COBLL1/F11R/ANK3/DAB2IP/PDXDC1/ANXA1/CCT8/CD46/EEF1D/EGFR/EIF2S3/FMNL2/P2RX4/PI4KA/PICALM/PLEC/RAB10/SERBP1/ANLN/CLINT1/EPS15/EPS8L2/ESYT2/EZR/FLNA/JUP/MMP24/PACSIN2/PAICS/RANGAP1/RPL23A/RPL34/RSL1D1/SEPT2/SEPT9/SNX9/STK24/STX5/TMPO/TRIM29/UBAP2	43
GO:0005096	GTPase activator activity	38/966	279/17632	2.02145e-07	8.98534e-05	8.55392e-05	TBC1D8B/STARD13/DAB2IP/FAM13A/OPHN1/RASA1/RINL/AGAP1/AGAP4/AGAP9/ARHGAP17/RABGAP1L/TBC1D5/AGAP5/AGAP7P/ARAP3/ARFGAP2/ARHGAP26/ARHGAP45/ARHGEF12/CHML/EVI5/FAM13B/HACD3/INPP5B/MYO9A/NPRL3/PGAM5/PLEKHG6/PLXNB1/RAB3GAP1/RABEP1/RABEP2/RANGAP1/RAPGEF2/RASA4/SGSM2/SOS1	38
GO:0030695	GTPase regulator activity	40/966	309/17632	3.8113e-07	0.000112942	0.000107519	TBC1D8B/STARD13/DAB2IP/FAM13A/OPHN1/RASA1/RINL/AGAP1/AGAP4/AGAP9/ARHGAP17/RABGAP1L/TBC1D5/AGAP5/AGAP7P/ARAP3/ARFGAP2/ARHGAP26/ARHGAP45/ARHGEF12/CHML/EVI5/FAM13B/GPSM2/HACD3/INPP5B/MYO9A/NPRL3/PGAM5/PLEKHG6/PLXNB1/RAB3GAP1/RABEP1/RABEP2/RANGAP1/RAPGEF2/RASA4/SGSM2/SOS1/TNK2	40
GO:0060589	nucleoside-triphosphatase regulator activity	43/966	353/17632	7.58805e-07	0.000168644	0.000160547	TBC1D8B/STARD13/DAB2IP/FAM13A/OPHN1/RASA1/RINL/AGAP1/AGAP4/AGAP9/ARHGAP17/RABGAP1L/TBC1D5/AGAP5/AGAP7P/ARAP3/ARFGAP2/ARHGAP26/ARHGAP45/ARHGEF12/ATP1B3/CHML/DNAJB6/EVI5/FAM13B/GPSM2/HACD3/INPP5B/MYO9A/NPRL3/PGAM5/PLEKHG6/PLXNB1/RAB3GAP1/RABEP1/RABEP2/RANGAP1/RAPGEF2/RASA4/SGSM2/SOS1/TNK2/TOR1AIP2	43
GO:0050839	cell adhesion molecule binding	51/966	486/17632	6.4526e-06	0.00114727	0.00109219	TIMP2/PPP1R13L/FAM129B/COBLL1/F11R/ANK3/DAB2IP/EMP2/PDXDC1/ANXA1/CCT8/CD46/EEF1D/EGFR/EIF2S3/FMNL2/ITGB4/P2RX4/PI4KA/PICALM/PLEC/PVR/RAB10/SERBP1/ANLN/CALR/CLINT1/EPS15/EPS8L2/ESYT2/EZR/FLNA/ITGB3/JUP/MMP24/PACSIN2/PAICS/PRKCA/RANGAP1/RPL23A/RPL34/RSL1D1/SEPT2/SEPT9/SNX9/STK24/STX5/TENM3/TMPO/TRIM29/UBAP2	51
GO:0004674	protein serine/threonine kinase activity	45/966	455/17632	9.32336e-05	0.0138141	0.0131508	PRKCZ/SIK3/GRK5/TLK1/MAP2K2/AAK1/EGFR/PDPK1/RPS6KA5/BMPR2/BRD4/CDK11B/CDK13/CDK19/CSNK2A2/DAPK1/DAPK3/EIF2AK1/IRAK4/LIMK1/MAP2K4/MAP3K13/MAP3K8/MAP4K3/MAPK13/MARK3/MAST4/PRKAG2/PRKCA/PRKCH/PRKD2/RIPK1/SQSTM1/SRPK1/SRPK2/STK17B/STK19/STK24/STK3/STK4/STK40/TESK2/TGFBR3/TNK2/WNK1	45

### Sheet: GO.CC
CC: cellcular compent
ID	Description	GeneRatio	BgRatio	pvalue	p.adjust	qvalue	geneID	Count
GO:0005925	focal adhesion	44/1012	402/19659	2.0399e-06	0.000409912	0.000328526	FLT1/PIP5K1A/MAP2K2/SYNE2/ANXA1/ARPC2/CD46/EGFR/ITGB4/LIMS1/PDPK1/PI4KA/PLEC/PVR/RAB10/RSU1/TGM2/ARHGAP26/CALR/CD99L2/DCTN4/ENG/EZR/FERMT2/FLNA/GRB7/HACD3/HSPG2/ITGB3/JUP/LIMK1/PACSIN2/PDIA3/PPFIA1/PPP1CB/PRKAR2A/RHOA/RPL30/SLC9A1/SNAP23/SORBS2/TNS3/TPM4/USP33	44
GO:0005924	cell-substrate adherens junction	44/1012	405/19659	2.48431e-06	0.000409912	0.000328526	FLT1/PIP5K1A/MAP2K2/SYNE2/ANXA1/ARPC2/CD46/EGFR/ITGB4/LIMS1/PDPK1/PI4KA/PLEC/PVR/RAB10/RSU1/TGM2/ARHGAP26/CALR/CD99L2/DCTN4/ENG/EZR/FERMT2/FLNA/GRB7/HACD3/HSPG2/ITGB3/JUP/LIMK1/PACSIN2/PDIA3/PPFIA1/PPP1CB/PRKAR2A/RHOA/RPL30/SLC9A1/SNAP23/SORBS2/TNS3/TPM4/USP33	44
GO:0030117	membrane coat	18/1012	99/19659	2.66976e-06	0.000409912	0.000328526	COPE/COPZ1/PICALM/TBC1D5/AP2A1/AP5B1/AP5Z1/ARFGAP2/CLTB/COPA/COPG1/EPS15/GGA1/GGA2/SEC31A/SYNRG/VPS39/VPS41	18
GO:0048475	coated membrane	18/1012	99/19659	2.66976e-06	0.000409912	0.000328526	COPE/COPZ1/PICALM/TBC1D5/AP2A1/AP5B1/AP5Z1/ARFGAP2/CLTB/COPA/COPG1/EPS15/GGA1/GGA2/SEC31A/SYNRG/VPS39/VPS41	18
GO:0030055	cell-substrate junction	44/1012	409/19659	3.21752e-06	0.000409912	0.000328526	FLT1/PIP5K1A/MAP2K2/SYNE2/ANXA1/ARPC2/CD46/EGFR/ITGB4/LIMS1/PDPK1/PI4KA/PLEC/PVR/RAB10/RSU1/TGM2/ARHGAP26/CALR/CD99L2/DCTN4/ENG/EZR/FERMT2/FLNA/GRB7/HACD3/HSPG2/ITGB3/JUP/LIMK1/PACSIN2/PDIA3/PPFIA1/PPP1CB/PRKAR2A/RHOA/RPL30/SLC9A1/SNAP23/SORBS2/TNS3/TPM4/USP33	44
GO:0005802	trans-Golgi network	29/1012	225/19659	5.05559e-06	0.000536735	0.000430169	SMPD4/RHOBTB3/CLN3/STX4/ATXN2/RAB10/SCAMP4/TMEM165/VPS51/ARFGAP2/ATP11A/CD74/CLTB/CNST/COG3/COG7/FURIN/GBF1/GGA2/GOLGA1/HLA-DRB1/LGR5/MMP24/OSBP/RAB6A/SCAMP2/SNX9/TGOLN2/TRAPPC6A	29
GO:0010008	endosome membrane	47/1012	462/19659	6.87852e-06	0.000625946	0.000501667	INSR/LAMTOR4/MTMR4/ANXA1/EGFR/ERBB2/RAB10/RBSN/SCAMP4/TBC1D5/TMEM165/UBA1/WASH3P/WASHC1/ABHD17A/AP2A1/CD164/CYB561A3/EPS15/FURIN/GGA1/GGA2/GNPNAT1/HLA-C/HLA-DRB1/INPP5B/IRAK4/ITCH/LAMP2/PACSIN2/PDIA3/RAB11FIP3/RABEP1/RIPK1/SCAMP2/SLC38A9/SLC48A1/STEAP4/TAB1/TLR4/TPCN1/VAMP8/VPS26A/VPS37B/VPS39/VPS41/VPS45	47
GO:0030119	AP-type membrane coat adaptor complex	11/1012	48/19659	2.48555e-05	0.00189366	0.00151768	PICALM/TBC1D5/AP2A1/AP5B1/AP5Z1/EPS15/GGA1/GGA2/SYNRG/VPS39/VPS41	11
GO:0030120	vesicle coat	12/1012	57/19659	2.6755e-05	0.00189366	0.00151768	COPE/COPZ1/PICALM/TBC1D5/AP2A1/ARFGAP2/CLTB/COPA/COPG1/EPS15/SEC31A/SYNRG	12
GO:0005774	vacuolar membrane	40/1012	397/19659	4.0658e-05	0.00258992	0.0020757	MAGT1/SLC44A2/CLN3/LAMTOR4/SBF2/ATP6V1B1/CCZ1B/DAGLB/LNPEP/P2RX4/SZT2/TMEM165/UBA1/AP2A1/AP5B1/ATG14/ATP11A/ATP6V1C2/B4GALT1/CCZ1/CD164/CD74/CPNE1/CYB561A3/HLA-DRB1/LAMP2/NDUFC2/NPRL3/RAB2A/RAP1B/SCARB1/SLC22A17/SLC38A9/SLC48A1/SYT7/TPCN1/VAMP8/VPS39/VPS41/WDFY3	40
GO:0030139	endocytic vesicle	32/1012	293/19659	5.11898e-05	0.00273472	0.00219175	DAB2IP/RAPGEF1/STX4/AMBRA1/EGFR/HSP90AA1/PICALM/RAB10/TBC1D5/AP2A1/ATG14/CALR/CD74/CLTB/COLEC12/EPS15/HEATR5A/HLA-C/HLA-DRB1/INPP5B/LAMP2/MDM2/PDIA3/PIK3C2B/RAB11FIP1/RAB11FIP3/RABEP1/RAPGEF2/SCARB1/SNAP23/SYT7/VAMP8	32
GO:0030135	coated vesicle	31/1012	280/19659	5.15175e-05	0.00273472	0.00219175	AAK1/COPE/COPZ1/EGFR/MALL/PICALM/TBC1D5/AP2A1/ARFGAP2/ASTN2/CD74/CLINT1/CLTB/COPA/COPG1/EPS15/ERGIC3/FURIN/GGA2/HLA-C/HLA-DRB1/SEC31A/SERPINA1/SNX9/SREBF1/STX5/SYNRG/TGOLN2/TNK2/VAMP8/VPS41	31
GO:0005765	lysosomal membrane	35/1012	344/19659	9.93591e-05	0.00478902	0.00383818	MAGT1/SLC44A2/CLN3/LAMTOR4/CCZ1B/DAGLB/LNPEP/P2RX4/SZT2/TMEM165/UBA1/AP2A1/AP5B1/ATP11A/ATP6V1C2/B4GALT1/CCZ1/CD164/CD74/CPNE1/CYB561A3/HLA-DRB1/LAMP2/NDUFC2/NPRL3/RAB2A/RAP1B/SCARB1/SLC38A9/SLC48A1/SYT7/TPCN1/VAMP8/VPS39/VPS41	35
GO:0098852	lytic vacuole membrane	35/1012	345/19659	0.000105253	0.00478902	0.00383818	MAGT1/SLC44A2/CLN3/LAMTOR4/CCZ1B/DAGLB/LNPEP/P2RX4/SZT2/TMEM165/UBA1/AP2A1/AP5B1/ATP11A/ATP6V1C2/B4GALT1/CCZ1/CD164/CD74/CPNE1/CYB561A3/HLA-DRB1/LAMP2/NDUFC2/NPRL3/RAB2A/RAP1B/SCARB1/SLC38A9/SLC48A1/SYT7/TPCN1/VAMP8/VPS39/VPS41	35
GO:0030660	Golgi-associated vesicle membrane	16/1012	111/19659	0.000176319	0.00748768	0.00600103	COPE/COPZ1/PI4KA/PKD1/AP2A1/ARFGAP2/CD74/CLTB/COPA/COPG1/HLA-C/HLA-DRB1/SEC31A/SREBF1/STX5/SYNRG	16
GO:0005793	endoplasmic reticulum-Golgi intermediate compartment	17/1012	123/19659	0.000188797	0.00751647	0.00602411	UGGT1/LRPAP1/ARFGAP2/ASPSCR1/CALR/CLN8/COPG1/ERGIC3/GBF1/GNPNAT1/INPP5B/PIEZO1/RAB2A/SERPINA1/STK17B/STX5/WHAMMP3	17
GO:0031252	cell leading edge	37/1012	390/19659	0.00026302	0.00931899	0.00746874	PIP5K1A/PRKCZ/SHISA9/CYTH3/INSR/RASA1/RINL/STX4/SYNE2/AAK1/APBB2/ARPC2/DUSP22/ITGB4/SH2B2/WASH3P/ARAP3/ARHGAP45/ARPIN/CLIP1/DIAPH1/EPS8L2/EXOC8/EZR/FERMT2/GBF1/ITGB3/LIMK1/PACSIN2/PHACTR4/PIEZO1/PSD4/RHOA/SLC9A1/SNX9/SORBS2/STX3	37
GO:0005798	Golgi-associated vesicle	21/1012	175/19659	0.000269579	0.00931899	0.00746874	COPE/COPZ1/PI4KA/PKD1/AP2A1/ARFGAP2/CD74/CLTB/COPA/COPG1/ERGIC3/FURIN/HLA-C/HLA-DRB1/SEC31A/SERPINA1/SREBF1/STX5/SYNRG/TGOLN2/VPS41	21
GO:0030666	endocytic vesicle membrane	20/1012	163/19659	0.00027796	0.00931899	0.00746874	RAPGEF1/STX4/PICALM/RAB10/TBC1D5/AP2A1/CALR/CD74/COLEC12/EPS15/HLA-C/HLA-DRB1/INPP5B/LAMP2/MDM2/RAB11FIP1/SCARB1/SNAP23/SYT7/VAMP8	20
GO:0005911	cell-cell junction	40/1012	442/19659	0.000398928	0.0127059	0.0101832	PRKCZ/SYMPK/CYTH3/F11R/CLIC4/PDZD2/ANK3/MAP2K2/ANXA1/ARHGAP17/KIFC3/LIMS1/MPP5/PECAM1/PVR/RAB10/STARD10/UBA1/ASH1L/B4GALT1/BMPR2/CD99L2/DLG5/FLNA/FRS2/JUP/KLHL24/PACSIN2/PARD6B/PERP/PLEKHA7/RAP1B/RAPGEF2/RHOA/SIRT2/SLC2A1/SLC9A1/SNAP23/STX3/TRIM29	40
GO:0099023	tethering complex	11/1012	66/19659	0.000506664	0.014775	0.0118415	HOOK3/RAB10/VPS51/WASHC1/COG3/COG7/EXOC8/SEPT2/TRAPPC3/VPS39/VPS41	11
GO:0005697	telomerase holoenzyme complex	6/1012	21/19659	0.000510282	0.014775	0.0118415	GNL3L/HNRNPC/NVL/PTGES3/SNRPD3/TEP1	6
GO:0030662	coated vesicle membrane	20/1012	174/19659	0.000652524	0.0180721	0.0144839	COPE/COPZ1/EGFR/PICALM/TBC1D5/AP2A1/ARFGAP2/CD74/CLTB/COPA/COPG1/EPS15/HLA-C/HLA-DRB1/SEC31A/SREBF1/STX5/SYNRG/TGOLN2/VAMP8	20
GO:0030126	COPI vesicle coat	5/1012	15/19659	0.000696896	0.0184968	0.0148243	COPE/COPZ1/ARFGAP2/COPA/COPG1	5
GO:0030118	clathrin coat	9/1012	49/19659	0.000782702	0.019591	0.0157013	PICALM/TBC1D5/AP2A1/CLTB/EPS15/GGA1/GGA2/SYNRG/VPS41	9
GO:0005769	early endosome	32/1012	341/19659	0.000799632	0.019591	0.0157013	ACKR2/CLN3/MAP2K2/MTMR4/RAPGEF1/ANXA1/DIAPH2/EGFR/LNPEP/PICALM/RABGAP1L/RBSN/TMEM165/WASH3P/WASHC1/ASTN2/ATP11A/EPS15/GGA1/GGA2/HLA-C/INPP5B/ITCH/NIPA2/PACSIN2/RABEP1/RABEP2/STEAP4/TLR4/VAMP8/VPS26A/VPS41	32
GO:0030131	clathrin adaptor complex	7/1012	31/19659	0.00083114	0.0196087	0.0157155	PICALM/TBC1D5/AP2A1/EPS15/GGA1/GGA2/SYNRG	7
GO:0030136	clathrin-coated vesicle	20/1012	180/19659	0.00100039	0.0227589	0.0182402	AAK1/EGFR/MALL/PICALM/TBC1D5/AP2A1/ASTN2/CD74/CLINT1/CLTB/EPS15/FURIN/GGA2/HLA-DRB1/SNX9/SYNRG/TGOLN2/TNK2/VAMP8/VPS41	20
GO:0030670	phagocytic vesicle membrane	11/1012	72/19659	0.00107673	0.0236509	0.0189551	RAPGEF1/STX4/RAB10/CALR/HLA-C/INPP5B/LAMP2/RAB11FIP1/SNAP23/SYT7/VAMP8	11
GO:0005938	cell cortex	28/1012	292/19659	0.00119254	0.0253215	0.020294	RAI14/PRKCZ/RHOBTB3/SPIRE2/CAP2/RAB10/WASHC1/ANLN/ASTN2/CLTB/CTBP2/DCTN4/EXOC8/EZR/FERMT2/FLNA/GPSM2/ITCH/NEDD4/PARD6B/RHOA/SCIN/SEPT2/SEPT6/SEPT9/SLC2A1/TPM4/WDPCP	28
GO:0030133	transport vesicle	34/1012	381/19659	0.00133427	0.0274171	0.0219735	CLN3/STX4/ATP6V1B1/COPE/COPZ1/PICALM/RAB10/AP2A1/BCL2L1/BLOC1S6/CD74/CLTB/CNST/COPA/COPG1/COPS5/FURIN/HLA-C/HLA-DRB1/KDELR2/NTF4/RAB3B/RAB6A/SCAMP2/SEC31A/SEPT6/SREBF1/STX3/STX5/SYNRG/SYT7/TGOLN2/TMEM168/VPS45	34
GO:0009925	basal plasma membrane	7/1012	34/19659	0.00148621	0.0295848	0.0237109	ANK3/MUC20/EGFR/ERBB2/BMPR2/EPS15/SLC23A2	7
GO:0000502	proteasome complex	10/1012	65/19659	0.00169764	0.0314805	0.0252302	PSMB2/PSMD7/ADRM1/PSMD12/PAAF1/PSMA5/PSMB5/PSMD11/PSMD9/RAD23A	10
GO:0005770	late endosome	24/1012	243/19659	0.00174503	0.0314805	0.0252302	CLN3/LAMTOR4/MAP2K2/CCZ1B/EGFR/LGMN/TMEM165/WASHC1/ANKRD13A/ASTN2/CCZ1/CD74/CYB561A3/EXOC8/GNPNAT1/HLA-DRB1/LAMP2/RAPGEF2/SLC38A9/SQSTM1/VAMP8/VPS37B/VPS39/VPS41	24
GO:0030663	COPI-coated vesicle membrane	5/1012	18/19659	0.00174769	0.0314805	0.0252302	COPE/COPZ1/ARFGAP2/COPA/COPG1	5
GO:1904813	ficolin-1-rich granule lumen	15/1012	124/19659	0.00177912	0.0314805	0.0252302	TIMP2/PSMD7/CCT8/HSP90AA1/PSMD12/CDK13/CTSB/JUP/KCMF1/PGM1/PNP/PPIE/PSMA5/PSMD11/SERPINA1	15
GO:0055038	recycling endosome membrane	11/1012	77/19659	0.00188512	0.032023	0.0256649	RAB10/SCAMP4/WASH3P/WASHC1/ABHD17A/HLA-C/PACSIN2/PDIA3/RAB11FIP3/SCAMP2/VAMP8	11
GO:1905369	endopeptidase complex	10/1012	66/19659	0.00191032	0.032023	0.0256649	PSMB2/PSMD7/ADRM1/PSMD12/PAAF1/PSMA5/PSMB5/PSMD11/PSMD9/RAD23A	10
GO:0032588	trans-Golgi network membrane	12/1012	90/19659	0.00218372	0.0356675	0.0285858	RHOBTB3/SCAMP4/TMEM165/VPS51/CD74/COG3/COG7/HLA-DRB1/LGR5/MMP24/RAB6A/SCAMP2	12
GO:0044232	organelle membrane contact site	5/1012	19/19659	0.00227231	0.0361866	0.0290019	GRAMD2A/ACSL4/ATG14/ESYT2/GRAMD1A	5
GO:1905368	peptidase complex	12/1012	91/19659	0.00240031	0.0372927	0.0298884	PSMB2/SPG7/PSMD7/ADRM1/PSMD12/PAAF1/PSMA5/PSMB5/PSMD11/PSMD9/RAD23A/TAF6	12
GO:0031464	Cul4A-RING E3 ubiquitin ligase complex	4/1012	12/19659	0.00247746	0.0375749	0.0301145	CRBN/DDB1/RBX1/TRPC4AP	4
GO:0034708	methyltransferase complex	14/1012	116/19659	0.00254674	0.0376793	0.0301983	KMT2C/KDM5A/NCOA6/RBBP4/SNRPD3/AEBP2/BPTF/CBX5/KDM4B/SNRPG/TAF6/VIRMA/WDR4/ZNF335	14
GO:0030125	clathrin vesicle coat	6/1012	28/19659	0.00260265	0.0376793	0.0301983	PICALM/TBC1D5/AP2A1/CLTB/EPS15/SYNRG	6
GO:0031901	early endosome membrane	16/1012	143/19659	0.00285943	0.0393416	0.0315305	MTMR4/ANXA1/EGFR/RBSN/TMEM165/WASH3P/WASHC1/EPS15/GGA1/GGA2/HLA-C/INPP5B/ITCH/RABEP1/STEAP4/VAMP8	16
GO:0005838	proteasome regulatory particle	5/1012	20/19659	0.00290276	0.0393416	0.0315305	PSMD7/ADRM1/PSMD12/PSMD11/PSMD9	5
GO:0030132	clathrin coat of coated pit	5/1012	20/19659	0.00290276	0.0393416	0.0315305	PICALM/TBC1D5/AP2A1/CLTB/EPS15	5
GO:0099568	cytoplasmic region	39/1012	479/19659	0.00325589	0.0432083	0.0346295	RAI14/PRKCZ/RHOBTB3/SPG7/SPIRE2/CCSAP/CFAP54/ABHD12/AMBRA1/CAP2/RAB10/WASHC1/ANLN/ASTN2/ATG14/BLOC1S6/CLTB/CTBP2/DCTN4/EXOC8/EZR/FERMT2/FLNA/GPSM2/ITCH/MAP2K4/NEDD4/PARD6B/PRKAR2A/RANGAP1/RHOA/SCIN/SEPT2/SEPT6/SEPT9/SLC2A1/TPM4/WDPCP/ZC3H14	39
GO:0016323	basolateral plasma membrane	21/1012	213/19659	0.00334471	0.0434813	0.0348482	ANK3/MUC20/STX4/ANXA1/ATP6V1B1/EGFR/ERBB2/PKD1/AP2A1/B4GALT1/BMPR2/CHRM3/EPS15/EZR/GM2A/HPGD/MAP7/SLC23A2/SLC2A1/SLC9A1/SYNJ2BP	21

### Sheet: KEGG.pathway
KEGG: Kyoto Encyclopedia of Genes and Genmoes.
ID	Description	GeneRatio	BgRatio	pvalue	p.adjust	qvalue	geneID	Count
hsa04144	Endocytosis	30/427	244/7856	2.05568e-05	0.00594092	0.00532313	AGAP1/AP2A1/ARAP3/ARFGAP2/ARPC1A/ARPC2/CLTB/CYTH3/EGFR/EPS15/GBF1/GRK5/HLA-C/ITCH/MDM2/NEDD4/PARD6B/PIP5K1A/PRKCZ/PSD4/RAB10/RAB11FIP1/RAB11FIP3/RABEP1/RBSN/RHOA/VPS26A/VPS37B/VPS45/WASHC1	30
hsa05205	Proteoglycans in cancer	24/427	201/7856	0.000218236	0.0315352	0.0282559	ANK3/ARHGEF12/EGFR/ERBB2/EZR/FLNA/FRS2/GPC3/HSPG2/ITGB3/MAP2K2/MAPK13/MDM2/PDPK1/PPP1CB/PPP1R12B/PRKCA/RHOA/SLC9A1/SOS1/SOS2/TGFB1/TLR4/WNT2	24
hsa04510	Focal adhesion	23/427	199/7856	0.000471836	0.0366386	0.0328286	BAD/BCL2/DIAPH1/EGFR/ERBB2/FLNA/FLT1/FLT4/ITGB3/ITGB4/LAMA3/LAMC3/PDPK1/PPP1CB/PPP1R12B/PRKCA/RAP1B/RAPGEF1/RHOA/SOS1/SOS2/THBS3/XIAP	23
hsa05161	Hepatitis B	20/427	163/7856	0.000507109	0.0366386	0.0328286	BAD/BCL2/CASP10/CREB3L2/DDB1/HSPG2/IRAK4/MAP2K2/MAP2K4/MAPK13/MAVS/PRKCA/SMAD4/SOS1/SOS2/STAT5B/TAB1/TGFB1/TLR4/TRAF3	20
hsa05223	Non-small cell lung cancer	11/427	66/7856	0.000766509	0.0443042	0.0396971	BAD/EGFR/ERBB2/MAP2K2/PDPK1/PRKCA/RASSF1/SOS1/SOS2/STAT5B/STK4	11
hsa05211	Renal cell carcinoma	11/427	69/7856	0.00112394	0.0477502	0.0427848	BAD/MAP2K2/RAP1B/RAPGEF1/RBX1/SLC2A1/SOS1/SOS2/TFE3/TGFB1/VHL	11
hsa04120	Ubiquitin mediated proteolysis	17/427	137/7856	0.00115658	0.0477502	0.0427848	CDC16/DDB1/HERC1/ITCH/MDM2/MID1/NEDD4/PPIL2/RBX1/UBA1/UBE2B/UBE2H/UBE2K/UBE2Z/UBE4B/VHL/XIAP	17
hsa05219	Bladder cancer	8/427	41/7856	0.00139509	0.0482859	0.0432647	DAPK1/DAPK3/EGFR/ERBB2/MAP2K2/MDM2/RASSF1/RPS6KA5	8
hsa04141	Protein processing in endoplasmic reticulum	19/427	165/7856	0.00150371	0.0482859	0.0432647	BCL2/CALR/EIF2AK1/GANAB/HERPUD1/HSP90AA1/MAN1A2/MAN1C1/NPLOC4/PDIA3/PRKCSH/RAD23A/RBX1/SEC31A/SEC62/SEC63/UBE4B/UFD1/UGGT1	19
