## Supplemental Table 9 for "Landscape of Dysregulated Placental RNA Editing Associated with Preeclampsia"

### Sheet: Sheet1
Supplemental Table S9. DESs in 3’-UTRs that located in miRNA-targeting regions.
PCT: preferentially conserved targeting.
MiRNA	Chr	DES_Position	Gene	Transcript	Target_in_UTR_start	Target_in_UTR_end	Seed_Match	PCT	UTR_start	UTR_end	DES_pos_in_UTR
miR-10-5p	chr1	35602159	PSMB2	ENST00000373237.3	1106	1112	7mer-m8	0	35601584	35603266	1108
miR-339-5p	chr1	35602159	PSMB2	ENST00000373237.3	1105	1111	7mer-m8	NULL	35601584	35603266	1108
miR-219-5p	chr1	52824220	ZYG11B	ENST00000294353.6	2589	2595	7mer-a1	0	52821630	52827342	2591
miR-433-3p	chr1	65226341	AK4	ENST00000545314.1	158	164	7mer-a1	NULL	65226178	65232145	164
miR-24-3p	chr1	100024500	SLC35A3	ENST00000465289.1	2080	2086	7mer-a1	0	100022415	100026892	2086
miR-22-3p	chr1	202585129	PPP1R12B	ENST00000608999.1	4563	4569	7mer-a1	0	202580561	202592706	4569
miR-150-5p	chr1	204552462	MDM4	ENST00000391947.2	3343	3350	8mer	0	204549113	204558119	3350
miR-532-3p	chr1	204552462	MDM4	ENST00000391947.2	3344	3350	7mer-a1	NULL	204549113	204558119	3350
miR-455-3p.2	chr1	220058113	BPNT1	ENST00000322067.7	725	731	7mer-a1	0	220057482	220058843	731
miR-10-5p	chr2	98623012	MGAT4A	ENST00000264968.3	2552	2558	7mer-m8	0	98619106	98625565	2554
miR-339-5p	chr2	98623012	MGAT4A	ENST00000264968.3	2551	2557	7mer-m8	NULL	98619106	98625565	2554
miR-375	chr2	147931120	ORC4	ENST00000392857.5	4389	4395	7mer-a1	0	147930399	147935509	4390
miR-329-3p/362-3p	chr3	4983856	BHLHE40	ENST00000256495.3	158	164	7mer-a1	NULL	4983693	4985323	164
miR-665	chr4	152977560	FHDC1	ENST00000260008.3	833	844	cent.5.15	NULL	152976724	152979696	837
miR-485-5p	chr4	152977560	FHDC1	ENST00000260008.3	836	842	7mer-m8	NULL	152976724	152979696	837
miR-299-5p	chr5	96774840	ERAP1	ENST00000443439.2	1555	1561	7mer-a1	NULL	96774484	96776395	1556
miR-423-5p	chr5	150402141	CD74	ENST00000377795.3	106	112	7mer-m8	NULL	150401637	150402250	110
miR-371-5p	chr5	151268176	GM2A	ENST00000357164.3	721	727	7mer-a1	NULL	151267452	151270440	725
miR-875-5p	chr6	36140856	MAPK13	ENST00000373766.5	1552	1563	cent.5.15	NULL	36139294	36144524	1563
miR-665	chr7	4768257	FOXK1	ENST00000328914.4	5782	5793	cent.5.15	NULL	4762465	4771443	5793
miR-214-5p	chr7	17344771	AHR	ENST00000242057.4	1705	1711	7mer-a1	0	17343065	17346150	1707
miR-296-5p	chr7	117278006	WNT2	ENST00000265441.3	145	151	7mer-m8	NULL	117276631	117278154	149
miR-9-5p	chr7	128255810	LEP	ENST00000308868.4	1044	1050	7mer-a1	0	128254764	128257628	1047
miR-9-5p	chr7	128255811	LEP	ENST00000308868.4	1044	1050	7mer-a1	0	128254764	128257628	1048
miR-876-5p	chr7	128255841	LEP	ENST00000308868.4	1077	1083	7mer-a1	NULL	128254764	128257628	1078
miR-876-5p	chr7	128255842	LEP	ENST00000308868.4	1077	1083	7mer-a1	NULL	128254764	128257628	1079
miR-10-5p	chr8	1782334	CLN8	ENST00000331222.4	1765	1771	7mer-m8	0	1780568	1786572	1767
miR-339-5p	chr8	1782334	CLN8	ENST00000331222.4	1764	1770	7mer-m8	NULL	1780568	1786572	1767
miR-184	chr8	43023708	HOOK3	ENST00000307602.4	5203	5210	8mer	0	43018499	43030539	5210
miR-217	chr11	32853772	PRRG4	ENST00000257836.3	239	245	7mer-a1	0	32853528	32858123	245
miR-217	chr11	78069179	NDUFC2	ENST00000281031.4	804	810	7mer-m8	0	78068304	78069986	808
miR-383-5p.2	chr12	283050	KDM5A	ENST00000399788.2	2395	2406	cent.5.15	NULL	280129	285455	2406
miR-383-5p.1	chr12	283050	KDM5A	ENST00000399788.2	2395	2406	cent.4.14	NULL	280129	285455	2406
miR-214-5p	chr12	50930723	METTL7A	ENST00000332160.4	573	579	7mer-a1	0	50930151	50932517	573
miR-485-5p	chr14	20367129	TEP1	ENST00000262715.5	1307	1313	7mer-m8	NULL	20365667	20368436	1308
miR-214-5p	chr14	21460463	RAB2B	ENST00000397762.1	733	739	7mer-a1	0	21459020	21461195	733
miR-410-3p	chr14	63685798	SGPP1	ENST00000247225.6	305	311	7mer-a1	NULL	63684214	63686104	307
miR-214-5p	chr16	10529809	EMP2	ENST00000359543.3	3096	3102	7mer-a1	0	10528422	10532904	3096
miR-141-3p/200a-3p	chr16	13239082	SHISA9	ENST00000558583.1	3672	3678	7mer-m8	0	13235410	13240413	3673
miR-217	chr16	13239082	SHISA9	ENST00000558583.1	3669	3675	7mer-m8	0	13235410	13240413	3673
miR-28-3p	chr17	8226274	CTC1	ENST00000315684.8	1903	1909	7mer-a1	NULL	8224821	8228179	1906
miR-490-3p	chr19	2836037	ZNF554	ENST00000317243.5	1183	1189	7mer-m8	0	2834853	2835773	1185
miR-411-5p.1	chr19	4653593	TNFAIP8L1	ENST00000327473.4	1157	1163	7mer-a1	NULL	4652431	4655568	1163
miR-411-5p.2	chr19	4653593	TNFAIP8L1	ENST00000327473.4	1157	1164	8mer	NULL	4652431	4655568	1163
miR-196-5p	chr19	4654589	TNFAIP8L1	ENST00000327473.4	2153	2159	7mer-a1	0.01	4652431	4655568	2159
let-7-5p/98-5p	chr19	4654589	TNFAIP8L1	ENST00000327473.4	2157	2163	7mer-m8	0	4652431	4655568	2159
miR-214-5p	chr19	16550610	SLC35E1	ENST00000595753.1	3069	3075	7mer-a1	0	16549831	16553678	3069
miR-491-5p	chr19	46341119	HIF3A	ENST00000377670.4	1491	1497	7mer-a1	NULL	46339623	46343433	1497
miR-214-5p	chr19	51519173	SIGLEC6	ENST00000346477.3	909	915	7mer-a1	0	51519525	51520081	909
miR-17-5p/20-5p/93-5p/106-5p/519-3p	chr19	52584380	ZNF701	ENST00000540331.1	916	923	8mer	0	52583458	52587174	923
miR-192-5p/215-5p	chr19	52839344	ZNF468	ENST00000595646.1	1380	1386	7mer-m8	0	52838008	52840724	1381
miR-214-5p	chr19	57861909	ZNF587	ENST00000339656.5	1769	1775	7mer-a1	0	57860141	57865112	1769
miR-485-5p	chr20	3869722	MAVS	ENST00000428216.2	3574	3580	7mer-m8	NULL	3866148	3876110	3575
miR-216a-5p	chr20	33646143	CBFA2T2	ENST00000375279.2	1490	1497	8mer	0	33644647	33650036	1497
miR-216b-5p	chr20	33646143	CBFA2T2	ENST00000375279.2	1491	1497	7mer-a1	0	33644647	33650036	1497
miR-532-3p	chr20	45079135	STK4	ENST00000372801.1	4113	4119	7mer-m8	NULL	45075018	45075608	4118
miR-10-5p	chrX	2906938	ARSD	ENST00000381154.1	331	337	7mer-m8	0	2903970	2907270	333
miR-339-5p	chrX	2906938	ARSD	ENST00000381154.1	330	336	7mer-m8	NULL	2903970	2907270	333
miR-216a-5p	chrX	24077208	EIF2S3	ENST00000253039.4	416	423	8mer	0	24076786	24077971	423
miR-216b-5p	chrX	24077208	EIF2S3	ENST00000253039.4	417	423	7mer-a1	0	24076786	24077971	423
miR-26-5p	chrX	77827544	MAGT1	ENST00000358075.6	1676	1682	7mer-a1	0	77826364	77829219	1676
miR-411-5p.1	chrX	77827621	MAGT1	ENST00000358075.6	1593	1599	7mer-a1	NULL	77826364	77829219	1599
miR-411-5p.2	chrX	77827621	MAGT1	ENST00000358075.6	1593	1600	8mer	NULL	77826364	77829219	1599
miR-455-3p.2	chrX	77828504	MAGT1	ENST00000358075.6	709	716	8mer	0	77826364	77829219	716
