## Supplemental Table 10 for "Landscape of Dysregulated Placental RNA Editing Associated with Preeclampsia"

### Sheet: LEP
Supplemental Table S10. qRT-PCR and luciferase assay results.
	LEP_Ct				actin_Ct				△Ct	2-△Ct	2-△△Ct
	Well_1	Well_2	Well_3	average	Well_1	Well_2	Well_3	Average
PHPR08	17.01	16.72	16.82	16.85	16.69	16.62	16.51	16.6067	0.243333	0.844791	185.073
PHPR14	19.08	19.04	19.01	19.0433	16.57	16.58	16.55	16.5667	2.47667	0.179659	39.359
PHPR19	18.94	19.01	18.98	18.9767	17.62	17.6	17.4	17.54	1.43667	0.36942	80.931
PHPR26	16.81	16.82	16.88	16.8367	17	16.87	16.85	16.9067	-0.07	1.04972	229.968
PHPR30	20.34	20.13	20.19	20.22	17.04	16.87	16.89	16.9333	3.28667	0.102474	22.4496
PHPR32	20.07	19.83	19.82	19.9067	16.21	16.21	16.27	16.23	3.67667	0.0782011	17.132
PHPR33	18.1	17.92	17.93	17.9833	16.67	16.68	16.49	16.6133	1.37	0.386891	84.7585
PHPR37	18.24	18.15	18.01	18.1333	17.43	17.4	17.49	17.44	0.693333	0.618423	135.482
PHNPR03	27.73	27.09	26.85	27.2233	17.21	17.12	17.08	17.1367	10.0867	0.000919625	0.201468
PHNPR09	27.94	27.6	27.27	27.6033	17.47	17.59	17.59	17.55	10.0533	0.00094112	0.206177
PHNPR16	25.54	25.49	25.35	25.46	16.83	16.85	16.68	16.7867	8.67333	0.00244944	0.536613
PHNPR17	21.94	21.97	21.88	21.93	16.8	16.55	16.62	16.6567	5.27333	0.0258564	5.66452
PHNPR21	27.88	27.84	27.73	27.8167	16.73	16.63	16.72	16.6933	11.1233	0.000448273	0.0982059
PHNPR28	27.42	27.23	27.31	27.32	16.51	16.45	16.31	16.4233	10.8967	0.000524537	0.114913
PHNPR32	24.12	23.84	24.16	24.04	16.53	16.42	16.48	16.4767	7.56333	0.00528701	1.15826
PHNPR35	29.85	29.56	29.97	29.7933	16.35	16.34	16.4	16.3633	13.43	9.06081e-05	0.0198501

### Sheet: miR-9-5p
	miR-9-5p_Ct				U6_Ct				△Ct	2-△Ct	2-△△Ct
	Well_1	Well_2	Well_3	average	Well_1	Well_2	Well_3	Average
PHPR08	31.22		31.32	31.27	24.43	24.52	24.51	24.4867	6.78333	0.00907848	0.812681
PHPR14		31.46	31.5	31.48	24.75	24.91	24.82	24.8267	6.65333	0.00993452	0.889311
PHPR19	31.86	31.85	31.89	31.8667	24.58	24.6	24.49	24.5567	7.31	0.00630189	0.564128
PHPR26		30.82	30.53	30.675		24.13	24.42	24.275	6.4	0.0118415	1.06002
PHPR30	31.9	31.65	31.86	31.8033	24.22	24.22	24.31	24.25	7.55333	0.00532378	0.47657
PHPR32	31.76		31.91	31.835	24.69	24.75		24.72	7.115	0.00721392	0.645771
PHPR33		31.33	31.32	31.325	24.82	24.92		24.87	6.455	0.0113986	1.02037
PHPR37	31.95		31.95	31.95	24.84	24.91	24.73	24.8267	7.12333	0.00717238	0.642051
PHNPR03	32.98	32.88	32.76	32.8733	24.8	24.79	24.81	24.8	8.07333	0.00371265	0.332347
PHNPR09		32.91	32.78	32.845		24.45	24.56	24.505	8.34	0.0030861	0.276259
PHNPR16		31.82	31.69	31.755	24.77	24.89	24.67	24.7767	6.97833	0.00793072	0.709936
PHNPR17	31.95	32.12		32.035	24.89	24.86	24.78	24.8433	7.19167	0.00684058	0.61235
PHNPR21	32.69	32.78	32.95	32.8067	25.68	25.85	25.84	25.79	7.01667	0.00772277	0.691321
PHNPR28	34.89	33.98		34.435	28.93	28.83		28.88	5.555	0.0212705	1.90408
PHNPR32		31.34	31.4	31.37	25.88	25.88	25.88	25.88	5.49	0.0222508	1.99183
PHNPR35	31.68	31.98	31.67	31.7767	25.84		25.88	25.86	5.91667	0.0165541	1.48188

### Sheet: over-exp
No1 represents the experiment group. Time1 represents the times of experiment.
		LEP_Ct				actin_Ct				△Ct	2-△Ct	2-△△Ct
		Well_1	Well_2	Well_3	average	Well_1	Well_2	Well_3	Average
miR-9-5p (+)	No1.Time1	28.34	28.33	28.32	28.33	14.87	14.86	14.98	14.9033	13.4267	9.08177e-05	0.356738
miR-9-5p (+)	No2.Time1	28.51	28.48	28.49	28.4933	14.92	14.96	14.95	14.9433	13.55	8.33765e-05	0.327509
miR-9-5p (+)	No3.Time1	28.35	28.37	28.36	28.36	14.97	14.93		14.95	13.41	9.1873e-05	0.360883
miR-9-5p (+)	No1.Time2	28.27	28.23	28.32	28.2733	14.97	14.86	14.98	14.9367	13.3367	9.66637e-05	0.379702
miR-9-5p (+)	No2.Time2	28.21	28.35	28.37	28.31	14.92	14.96	15.01	14.9633	13.3467	9.5996e-05	0.377079
miR-9-5p (+)	No3.Time2	28.35	28.37	28.36	28.36	14.97	14.93		14.95	13.41	9.1873e-05	0.360883
miR-9-5p (+)	No1.Time3		29.25	29.26	29.255	15.13	15.13	15.12	15.1267	14.1283	5.58403e-05	0.219345
miR-9-5p (+)	No2.Time3	29.57	29.52	29.49	29.5267	15.14	15.11	15.13	15.1267	14.4	4.6256e-05	0.181697
miR-9-5p (+)	No3.Time3	29.48	29.47	29.43	29.46	14.96	14.97	14.91	14.9467	14.5133	4.27613e-05	0.167969
miR-9-5p (-)	No1.Time1	26.28	26.27	26.26	26.27	14.18	14.19	14.18	14.1833	12.0867	0.000229906	0.903088
miR-9-5p (-)	No2.Time1	26.31	26.29	26.3	26.3	14.21	14.18	14.22	14.2033	12.0967	0.000228318	0.896849
miR-9-5p (-)	No3.Time1	26.51	26.69	26.58	26.5933	14.25	14.21	14.23	14.23	12.3633	0.000189787	0.745495
miR-9-5p (-)	No1.Time2		26.33	26.31	26.32	14.48	14.59	14.158	14.4093	11.9107	0.000259736	1.02026
miR-9-5p (-)	No2.Time2	26.33	26.31	26.3	26.3133	14.61	14.68	14.62	14.6367	11.6767	0.000305473	1.19992
miR-9-5p (-)	No3.Time2	26.36	26.39	26.38	26.3767	14.65	14.61	14.63	14.63	11.7467	0.000291005	1.14309
miR-9-5p (-)	No1.Time3	26.59		26.57	26.58	14.55	14.53	14.52	14.5333	12.0467	0.00023637	0.928477
miR-9-5p (-)	No2.Time3	26.76	26.68	26.67	26.7033	14.69	14.72	14.73	14.7133	11.99	0.000245839	0.965671
miR-9-5p (-)	No3.Time3	26.36	26.41	26.42	26.3967	14.71	14.69	14.75	14.7167	11.68	0.000304768	1.19715

### Sheet: luciferase assay
		Firefly_luciferase_activity	Renilla_luciferase_activity	Firefly_luciferase_activity/Renilla_luciferase_activity	Normalized(Firefly_luciferase_activity/Renilla_luciferase_activity)
LEPWT-UTR+miR-9-5p	Well_1.Time1	75048	29077	2.58101	0.882859
LEPWT-UTR+miR-9-5p	Well_2.Time1	76647	29947	2.55942	0.875475
LEPWT-UTR+miR-9-5p	Well_3.Time1	76578	29802	2.56956	0.878942
LEPWT-UTR+miR-9-5p	Well_4.Time1	76746	29126	2.63497	0.901315
LEPWT-UTR+miR-9-5p	Well_1.Time2	75920	29977	2.53261	0.866303
LEPWT-UTR+miR-9-5p	Well_2.Time2	75847	29914	2.5355	0.867293
LEPWT-UTR+miR-9-5p	Well_3.Time2	75578	28908	2.61443	0.894292
LEPWT-UTR+miR-9-5p	Well_4.Time2	76711	28912	2.65326	0.907573
LEPWT-UTR+miR-9-5p	Well_1.Time3	75020	29657	2.52959	0.86527
LEPWT-UTR+miR-9-5p	Well_2.Time3	76987	29641	2.59731	0.888436
LEPWT-UTR+miR-9-5p	Well_3.Time3	76785	29168	2.63251	0.900475
LEPWT-UTR+miR-9-5p	Well_4.Time3	76131	28950	2.62974	0.899528
LEPWT-UTR+NC	Well_1.Time1	84243	29025	2.90243	0.992804
LEPWT-UTR+NC	Well_2.Time1
LEPWT-UTR+NC	Well_3.Time1	83004	29642	2.80022	0.957841
LEPWT-UTR+NC	Well_4.Time1	84812	29001	2.92445	1.00034
LEPWT-UTR+NC	Well_1.Time2	84351	28931	2.91559	0.997306
LEPWT-UTR+NC	Well_2.Time2	83683	28145	2.97328	1.01704
LEPWT-UTR+NC	Well_3.Time2	83344	28421	2.93248	1.00308
LEPWT-UTR+NC	Well_4.Time2	83412	28888	2.88743	0.987672
LEPWT-UTR+NC	Well_1.Time3	84109	28675	2.93318	1.00332
LEPWT-UTR+NC	Well_2.Time3	84038	28715	2.92662	1.00108
LEPWT-UTR+NC	Well_3.Time3	84304	28311	2.97778	1.01858
LEPWT-UTR+NC	Well_4.Time3	83917	28116	2.98467	1.02094
LEPMUT2-UTR+miR-9-5p	Well_1.Time1	84192	29056	2.89758	0.98758
LEPMUT2-UTR+miR-9-5p	Well_2.Time1	83321	28009	2.97479	1.0139
LEPMUT2-UTR+miR-9-5p	Well_3.Time1	83077	28891	2.87553	0.980066
LEPMUT2-UTR+miR-9-5p	Well_4.Time1
LEPMUT2-UTR+miR-9-5p	Well_1.Time2	83892	28156	2.97954	1.01552
LEPMUT2-UTR+miR-9-5p	Well_2.Time2	84812	28416	2.98466	1.01726
LEPMUT2-UTR+miR-9-5p	Well_3.Time2	83884	28114	2.98371	1.01694
LEPMUT2-UTR+miR-9-5p	Well_4.Time2	82919	28119	2.94886	1.00506
LEPMUT2-UTR+miR-9-5p	Well_1.Time3	84181	28187	2.98652	1.01789
LEPMUT2-UTR+miR-9-5p	Well_2.Time3	84009	28125	2.98699	1.01805
LEPMUT2-UTR+miR-9-5p	Well_3.Time3	84487	28517	2.96269	1.00977
LEPMUT2-UTR+miR-9-5p	Well_4.Time3	84079	28445	2.95584	1.00744
LEPMUT2-UTR+NC	Well_1.Time1	84801	28559	2.96933	1.01203
LEPMUT2-UTR+NC	Well_2.Time1	83977	28815	2.91435	0.993296
LEPMUT2-UTR+NC	Well_3.Time1	84701	29098	2.91089	0.992116
LEPMUT2-UTR+NC	Well_4.Time1	84036	28676	2.93053	0.998812
LEPMUT2-UTR+NC	Well_1.Time2	83909	28912	2.90222	0.989162
LEPMUT2-UTR+NC	Well_2.Time2	83958	28921	2.90301	0.989432
LEPMUT2-UTR+NC	Well_3.Time2	83806	29005	2.88936	0.98478
LEPMUT2-UTR+NC	Well_4.Time2	84701	28070	3.01749	1.02845
LEPMUT2-UTR+NC	Well_1.Time3	84009	28708	2.92633	0.997378
LEPMUT2-UTR+NC	Well_2.Time3	83998	28117	2.98745	1.01821
LEPMUT2-UTR+NC	Well_3.Time3	84227	28991	2.90528	0.990205
LEPMUT2-UTR+NC	Well_4.Time3	85339	28909	2.95199	1.00612
